# Mutant RIT1 cooperates with YAP to drive an EMT-like lung cancer state

**DOI:** 10.1101/2024.11.11.623044

**Authors:** Mary C. Rominger, Saksham Gupta, Sitapriya Moorthi, Maria McSharry, Shriya Kamlapurkar, Siobhan O’Brien, Annie Waldum, April Lo, Fujiko Duke, Amy R. Lowe, Elizabeth Cromwell, Raisa Glabman, Amanda Koehne, Alice H. Berger

## Abstract

The discovery of oncogene addiction in cancer has led to the development of over a dozen FDA-approved biomarker-driven therapies in lung adenocarcinoma. Somatic mutations of the “Ras-like in all tissues” (RIT1) gene are non-canonical driver events in lung cancer, occurring in ∼2% of lung adenocarcinomas in a mutually exclusive fashion with *KRAS* and *EGFR* mutations. Patients with *RIT1*-mutant lung cancer lack targeted therapy treatment options, and a lack of pre-clinical models has hindered the development of therapeutic strategies for *RIT1*-mutant lung cancer. Here we report a new mouse model of RIT1-driven lung cancer in which the human RIT1^M90I^ variant can be induced in a Cre-regulated manner. We show that autochthonous expression of RIT1^M90I^ in the lung weakly promotes cancer alone or in combination with loss of the *p53* tumor suppressor. However, potent synergy between RIT1^M90I^ and inactivation of *Nf2* drives an aggressive epithelial-to-mesenchymal (EMT) lung cancer with 100% penetrance and short latency. We show this oncogenic cooperation is driven by synergistic activation of cJUN, a component of the AP-1 complex. Therapeutic inhibition of MEK and YAP/TEAD suppressed RIT1-driven lung cancer in vivo. These data identify YAP/TEAD as an important mediator of RIT1’s oncogenic potential and nominate TEAD as an important drug target in *RIT1*-mutant lung cancer.

**HIGHLIGHTS:**

- We report a new RIT1^M90I^-mutant autochthonous lung tumor model
- The most common oncogenic variant of RIT1, RIT1^M90I^, weakly promotes lung tumor development
- RIT1^M90I^ drives the formation of lethal lung tumors in cooperation with *p53* and *Nf2* tumor suppressor gene loss
- RIT1^M90I^ and YAP cooperatively regulate cJUN expression
- Therapeutic MEK and TEAD targeting suppresses RIT1^M90I^-driven tumorigenesis
