## Supplementary material for "Mutant RIT1 cooperates with YAP to drive an EMT-like lung cancer state": Table S1

### Sheet: top_hundred_deg_with_pvals_logf
Table S1. Differentially expressed genes by cluster.
	0_names	0_pvals_adj	0_logfoldcha	T1_names	T1_pvals_adj	T1_logfoldcha	2_names	2_pvals_adj	2_logfoldcha	3_names	3_pvals_adj	3_logfoldcha	4_names	4_pvals_adj	4_logfoldcha	T2_names	T2_pvals_adj	T2_logfoldcha	6_names	6_pvals_adj	6_logfoldcha	7_names	7_pvals_adj	7_logfoldcha	8_names	8_pvals_adj	8_logfoldcha	9_names	9_pvals_adj	9_logfoldcha	10_names	10_pvals_adj	10_logfoldcha	11_names	11_pvals_adj	11_logfoldcha	12_names	12_pvals_adj	12_logfoldcha
0	Apoe	0	5.20846	S100a6	0	3.59015	Il1b	0	6.60925	Thbs1	0	3.93341	Chil3	0	5.01366	Ahnak	0	2.95634	Mgp	0	8.44525	H2afz	4.3225544334338074e-126	1.83872	Egfl7	2.6793264303623383e-181	9.62492	Itk	3.4861807966117355e-130	11.1452	Cd74	3.516129253041306e-94	5.49262	Hbb-bt	1.1910344141870575e-48	15.1662	Wfdc2	8.359824814003897e-28	6.34609
1	Ctss	0	3.54601	Krt18	0	6.0472	Srgn	0	4.69818	Ccl9	0	3.79323	Ear2	0	4.46014	Col1a1	6.098842892216259e-272	4.86237	Col3a1	0	8.0955	Cd74	5.676395374575868e-110	3.9433	Pecam1	8.688984874750586e-172	5.86913	Arhgap15	1.8787744174501364e-128	3.90819	Igkc	3.6014922860995397e-94	7.3607	Hba-a2	1.1910344141870575e-48	15.2825	Tmem176b	8.605723378781702e-20	3.27406
2	Lgmn	0	3.64208	Hsp90ab1	0	2.40596	S100a9	0	10.5582	F13a1	0	4.24054	Ear1	0	4.41104	Col1a2	1.3502454323372085e-266	4.98182	Sparc	0	5.56822	S100a4	3.5081960285699375e-105	2.37211	Cdh5	1.7633942235345203e-171	9.44124	Skap1	7.257121884526878e-124	9.86095	Ighm	4.508609303865452e-88	8.43524	Hba-a1	1.1910344141870575e-48	15.3936	Sftpd	8.653243387917975e-20	9.78777
3	Ctsb	0	3.1326	Krt8	0	5.64734	Cxcl2	0	5.6154	Ccl6	0	3.87167	Il18	0	3.74199	Fbln2	6.750964348313096e-260	4.17346	Col5a2	0	6.06528	Ifi30	3.848106583404903e-102	1.98569	Col4a1	1.7633942235345203e-171	6.07925	Ifngr1	7.289728350998358e-113	2.90922	Aff3	1.858591691835215e-83	7.51791	Hbb-bs	1.1910344141870575e-48	15.4258	Selenbp1	1.0019521314557081e-18	5.45288
4	Lyz2	0	4.11345	Rpl18a	0	2.104	Pim1	0	3.40482	Itgam	0	3.29948	Tcf7l2	0	3.19766	Cald1	2.9252974466361784e-234	3.71666	Col1a2	0	6.12978	Sh3bgrl3	3.510777594555128e-87	1.5237	Ctla2a	1.7633942235345203e-171	6.51154	Ets1	6.154590010634533e-112	4.76741	Foxp1	3.268287574742238e-76	3.01325	Bpgm	1.6208480253362753e-45	7.67117	Scnn1a	1.1720199245236942e-18	5.88451
5	Lamp1	0	2.17983	Rps2	0	2.36457	Cebpb	0	2.98062	F10	0	3.16677	Plcb1	0	4.19262	Hs6st2	8.073447713479252e-227	4.252	Rbms3	0	5.97119	Tmsb4x	5.935214623663787e-86	1.15128	Col4a2	1.2274583230192022e-170	6.07923	Camk4	3.4695059977862794e-105	9.98982	Cd79a	1.1938413966862216e-74	10.9059	Alas2	4.3635712565513786e-45	11.3814	Spint2	2.8041896970905653e-18	4.82227
6	Grn	0	2.77734	Cdkn2a	0	4.88029	Il1r2	0	5.06853	Vcan	0	3.56724	Ang4	0	6.5569	Ncam1	6.20977088206775e-214	3.96657	Bgn	0	7.97756	H2-Ab1	6.399993765502572e-86	4.06707	Ldb2	3.4278182204671704e-169	10.2287	Il7r	1.0872199064918314e-103	5.64314	Rps24	1.4233732327993067e-73	1.90203	Mkrn1	3.3499387520384343e-37	4.57905	Ank3	3.49974450131476e-18	5.22851
7	Mafb	0	3.67375	Krt7	0	6.10952	S100a8	0	5.96124	Fn1	0	3.03094	Ang5	0	6.57991	Sox5	1.3447304288538316e-200	3.99173	Col1a1	0	5.68074	H2-Aa	1.4226773235951338e-80	4.14228	Ptprm	3.8166551807309986e-154	6.72096	Ptpn22	2.826547661917039e-100	5.63839	Arhgap15	4.13063347601444e-73	3.52502	Tent5c	1.6760786062396617e-35	6.0969	Cldn3	5.426597828082948e-18	7.17885
8	Psap	0	2.88478	Rpl13	0	2.08705	Mxd1	0	4.60717	Arg1	0	4.02718	Lepr	0	5.23434	Ltbp1	2.3785138319396113e-193	3.60424	Lhfp	0	5.27659	H2-Eb1	2.156868536810204e-76	4.36396	Tcf4	3.3869770471627176e-152	3.52721	Stat4	8.051631883205485e-99	6.04588	Mef2c	3.085447362973643e-70	4.7483	Ube2l6	3.807890661846278e-35	5.73285	Epcam	5.624537186624678e-18	5.81483
9	C1qc	0	5.22458	Npm1	0	2.59899	Fth1	0	2.17581	Mafb	0	3.18815	Adipor2	0	2.96027	Zfpm2	9.311480260641401e-193	3.30072	Serping1	2.3487851827798346e-306	7.77281	Anp32b	1.7612322058175024e-75	1.36707	Flt1	9.177811915528007e-149	7.25587	Gimap3	7.506391540694954e-97	8.84507	H2-Aa	3.144625359612555e-70	5.31491	Snca	6.088762018679971e-33	10.3511	Tmem176a	6.28066156940777e-18	3.43033
10	C1qa	0	5.37447	Rps14	0	1.87672	Mcl1	0	2.27988	Ecm1	0	2.72891	Cybb	0	3.11388	Myof	8.984528404394011e-188	2.38781	Fstl1	1.3749275656527003e-303	5.18229	Cst3	1.7612322058175024e-75	1.87085	Rapgef5	1.3980091922236355e-146	6.40303	Rps24	3.374955825993613e-91	1.81639	Ebf1	3.3567836627841984e-69	6.60873	Rsad2	3.8266200456348726e-28	5.50374	Krt19	7.507903460357078e-18	3.79997
11	C1qb	0	5.30972	Cystm1	0	5.15715	Btg2	0	2.80413	Msr1	0	2.87	Net1	0	3.32364	Thsd7a	7.406237390558651e-184	3.74692	Pdzrn3	2.779874241825877e-289	8.40191	Rap2a	1.7074614513372349e-74	1.83308	Cyyr1	3.481735124717795e-142	10.4858	Mbnl1	1.6958765456111183e-89	2.56158	Inpp5d	4.0383428660799365e-69	3.27107	Gpx1	7.220363665324827e-26	2.46676	Sfta3-ps	7.507903460357078e-18	11.2921
12	Ms4a6c	0	3.21568	Rpl7	0	2.04523	Clec4d	0	3.97733	Pkm	0	1.85126	Trim25	0	2.78306	Sparc	1.6896150637865732e-183	3.33435	Fbn1	3.8002730940004338e-283	4.88752	Dapk1	4.4203413996461665e-74	1.78698	Adgrl4	4.978243950711854e-140	9.77817	Pdcd4	3.563001236479937e-88	3.71775	H2-Ab1	9.434306316435004e-69	4.62771	Bnip3l	2.745402373043715e-25	2.53046	Myh14	9.188766953384888e-18	8.99809
13	Npc2	0	2.20607	Wfdc2	0	5.55659	Gsr	0	2.94957	Tgfbi	0	2.723	Ang2	0	6.53305	Hmga2	8.163967130494265e-180	4.07163	Ptgis	2.1732745614549278e-273	7.71101	Shtn1	6.985021536661662e-67	1.42997	Ptprb	4.166603869193452e-138	5.85695	Nsd3	2.183280164555837e-87	2.52195	H2-Eb1	2.687503791077539e-64	5.12787	March2	4.294715159173504e-25	3.62826	Mecom	1.7044825448419497e-17	3.8578
14	Pla2g7	0	3.01272	Slc25a4	0	3.14189	Hdc	0	7.27718	Fcgr2b	0	2.61363	Abcg1	0	3.36396	Pbx1	4.148032735737278e-174	2.93295	Slit3	1.282437992251924e-268	7.11155	Trps1	8.047679758484916e-67	1.67454	Emcn	7.540810152546022e-137	10.4931	Grap2	1.2745956887359515e-86	7.06553	Bank1	3.880762060592613e-64	8.17104	Prdx2	4.932065672675345e-24	2.89448	Wwc1	2.160338739573213e-17	3.9168
15	C3ar1	0	3.58018	Rps18	0	2.0084	Plek	0	3.11764	Pycard	0	2.59227	Cytip	0	3.00016	Dclk1	2.9140224669912073e-173	3.48489	Col5a1	3.583495029517649e-267	4.78513	Ptma	3.8423281479495214e-65	1.04721	Eng	2.3586702475199147e-135	6.65128	Vps37b	7.878616539524807e-86	3.63535	Rpl13a	1.6577865036241048e-63	1.74352	Isg20	2.9061039424779873e-22	4.48629	Atp1b1	3.177541270169835e-17	4.39451
16	Ctsz	0	2.23277	Rpl17	0	1.9328	Samsn1	0	4.23035	Fcgr3	0	2.50197	Sort1	0	3.8745	Large1	4.6596433963367816e-173	2.84161	Aebp1	6.268755777821137e-264	4.48272	Atox1	2.046809179636969e-62	1.32126	Sptbn1	4.3424855894180675e-135	3.08791	Trbc2	1.7970159547703945e-84	8.71985	Rps27	2.957228582999094e-61	2.03068	Epb41	3.7645968673926426e-22	3.00093	Eya2	2.063824760264938e-15	6.13297
17	Ftl1	0	1.7785	Ppp1r14b	0	2.92323	Btg1	0	2.32153	Cacna1d	0	3.43545	Mrc1	0	3.4527	Col5a1	2.3477710661094353e-166	3.60615	Dcn	5.3327001833179634e-263	6.69825	Stmn1	1.9411682797539387e-61	2.70443	Igfbp7	1.5735269404117874e-133	4.45861	Rpl12	1.5889612762232986e-81	1.88417	Ssh2	2.8143467974487174e-59	2.88853	Prxl2a	1.427500798767539e-19	4.83049	Cbr2	6.933409618613688e-15	7.38238
18	Trem2	0	3.71003	Rps4x	0	2.04406	Nfkbia	0	3.22662	Srgn	0	2.84206	Lrmda	0	2.85792	Cdc42bpa	4.4839888483730687e-166	3.02989	Csrp2	3.37325460219851e-262	4.71408	Mki67	6.544777589852016e-61	3.11582	Adgrf5	2.71153031223173e-130	5.20807	Tut4	1.513281857591913e-79	3.3897	Ralgps2	1.3641974185512882e-57	4.18325	Arf5	5.911052918946088e-18	1.79795	Nupr1	1.0026627796207738e-14	3.58561
19	Abca1	0	2.70702	Rpl19	0	1.79622	Cd14	0	3.32486	Emilin2	0	2.30834	Dapk1	0	3.08465	Tpm1	1.7267898179998871e-164	2.58515	Igfbp7	1.2594518328132166e-256	4.14991	Lsp1	1.3752661487430456e-59	1.67753	Ramp2	2.972551249965994e-130	7.90136	Inpp4b	5.903071227179798e-79	5.48281	Ets1	3.174206647089945e-54	4.07085	Fech	6.54352527371239e-17	3.73723	Ccser1	1.1434716235176418e-14	5.47238
20	Ms4a6d	0	3.00213	Rpl15	0	1.96891	G0s2	0	8.29228	Ccl24	1.1770539588000077e-295	5.12003	Trf	0	2.88539	Stard13	2.7825035230417602e-164	3.38484	Ror1	2.0039939687136992e-255	5.00127	Napsa	2.412177115237151e-58	2.23562	Gng11	1.2568931487236786e-129	5.51288	H2-K1	1.6057995502257614e-75	2.23764	Rps20	8.787238193001923e-53	1.64881	Hagh	1.3745303725100997e-16	3.4217	mt-Cytb	2.5220554483138647e-14	1.67193
21	Rgs1	0	3.1419	Eef1b2	0	2.25098	Junb	0	1.92594	Plcb1	2.6417002747634543e-289	2.89744	Pid1	0	3.07099	Cdh2	1.6969613257957585e-163	3.05473	Loxl1	1.6327023193613773e-250	6.33709	Gm2a	2.8068227439494008e-58	1.54568	Plekhg1	3.420017884009225e-129	6.38029	Bcl2	3.58489507624191e-73	5.39135	Fam107b	9.785520804013438e-51	2.85723	Slc25a39	4.096762174493626e-16	2.80577	Lbp	4.943328808676945e-14	4.05471
22	Ctsd	0	2.48965	Tpt1	0	1.53765	Clec4e	0	4.56001	Ftl1	6.687109398172569e-288	1.50671	Gm42418	0	1.4493	Smad7	2.023899482607153e-161	2.62074	Mast4	7.330339737993654e-249	4.36976	Ccdc88a	3.939716975465017e-58	1.48941	Apbb2	9.40668675456536e-126	3.92167	Cblb	5.778238016675804e-73	3.18912	Ripor2	3.3302383615999e-50	4.27244	Gabarapl2	1.0602352693180021e-14	2.38302	Cadps2	5.022282284420427e-14	5.89103
23	Cd68	0	3.07313	Eef1g	0	2.71769	Ccrl2	0	4.60619	Adam8	3.060008566480548e-271	2.59585	Iqgap1	0	1.86211	Tm4sf1	2.280252072649014e-158	3.03092	Serpinh1	1.9136517252578907e-246	4.01284	H2-DMa	8.889574441175458e-58	2.6667	Pdlim1	8.988367262679563e-125	4.24128	Prkch	8.706656027292308e-72	4.07923	Rps19	3.3302383615999e-50	1.63755	1810058I24Rik	1.0781853025756354e-14	2.0696	Crip2	5.413399476562055e-14	3.39862
24	Ifi207	0	2.59213	Msln	0	4.97857	Ets2	0	2.70664	Ccl2	1.374579459813981e-269	3.28651	Mpeg1	0	2.75518	Myo10	2.2473079350222177e-156	2.9667	Serpina3n	3.4795134009028856e-245	6.08122	Lactb	2.9380639443090565e-57	1.63247	Magi1	1.869293750714586e-122	4.09325	Zeb1	9.39868363656624e-72	3.30118	Satb1	3.5357936831393475e-49	6.15619	Oaz1	8.235388807434426e-14	1.20757	Cxcl17	7.530718419451741e-14	8.7964
25	Selenop	0	2.86545	Rplp0	0	1.89263	Trem1	0	3.52447	Lgals3	9.475896028984452e-266	1.8969	Pde3b	0	3.01174	Col6a1	3.2550750642468198e-155	3.34956	Cald1	6.410042305233216e-243	3.76919	Actb	7.316150179205356e-57	0.790825	Plvap	2.536631155163664e-122	8.91194	Rps13	1.8220922510888957e-71	1.49103	Ly6d	2.3057325329644987e-48	9.78497	Cd24a	9.750194104846214e-13	2.14769	Emp2	9.256090850711623e-14	5.15494
26	Itm2b	0	1.70005	Rpl12	0	2.06796	Slfn2	0	2.98914	Pf4	1.6322935835248748e-261	3.73429	Ap1s2	0	2.91547	Ppfibp1	2.399784184427087e-152	2.61232	Prkg1	9.273141708280952e-243	6.43589	Cd52	7.406328919453809e-57	1.57056	Arhgap29	5.383408472357974e-122	4.77757	Emb	1.3910530664832785e-70	2.91141	Stk17b	6.120238506031834e-48	2.5006	Ccndbp1	2.2128944331877487e-12	3.23883	Il18r1	2.2118606674659773e-13	4.1922
27	Gns	0	2.28356	Nme2	0	2.16399	Retnlg	0	9.07178	Cyba	1.1756789264424337e-260	1.60173	Dgat1	0	3.14965	Cdkn2a	1.0711716885210505e-150	3.16513	Col4a1	3.875792277839434e-242	4.71249	AA467197	5.744565254552688e-56	2.09581	Plcb4	1.1120709169806015e-120	5.28465	Rpl17	8.576838940351426e-70	1.56915	Arap2	1.2125698444028874e-46	4.10788	Ube2o	6.54092287141868e-11	3.50902	Lmo7	3.5588183841474104e-13	3.42277
28	Csf1r	0	2.47591	Rps12	0	1.81009	Hp	0	3.92351	Ctsl	8.27288119423298e-250	2.18617	Ncoa1	0	2.65462	Bnc2	1.7402892407258264e-150	3.84195	Cdh11	7.776613811050502e-240	7.67239	Nucks1	7.454554475433217e-55	1.49382	Ecscr	5.248037127347926e-118	4.84602	Rps27	9.051027790553965e-69	1.74174	Bach2	3.56922703811359e-45	3.3015	Gypa	7.035951182381883e-11	13.4996	Galnt18	4.674046206655004e-13	5.51914
29	Cd86	0	2.5791	Rpl21	0	1.86015	H3f3b	0	1.56343	P4hb	4.361107939987181e-242	1.72475	Xylt1	2.3930628301804583e-298	2.87569	Cacna2d1	7.325828236746349e-147	3.16801	Nedd4	5.63025532568202e-236	3.32838	Dock8	1.2768712356458226e-54	1.35848	Cd34	5.852408571536534e-117	5.7854	Akap13	1.4632825856032225e-68	2.12958	Tcf12	4.0449871637195215e-45	2.48499	Ubb	2.050016847391726e-09	1.07093	Tanc2	4.674046206655004e-13	3.86817
30	Mpeg1	0	2.40079	Anxa3	0	2.75217	Antxr2	0	2.94703	Hif1a	1.9973227993261622e-240	1.90224	Nedd9	1.6680570671168966e-294	2.47503	Ptprk	4.609269550786784e-146	2.85554	Rora	2.357965149346783e-235	4.21155	Fnbp1	1.5354256901899553e-53	1.33378	Nfib	1.5681701109591278e-116	3.68222	Rpl13a	7.299302886596238e-68	1.45959	Rabgap1l	3.7347041196979405e-44	3.35565	Pnpo	8.464062796488334e-09	3.63829	Prdx6	4.874303001835896e-13	2.12975
31	Zdhhc14	0	3.22642	Rpl32	0	1.82674	Cdkn1a	2.089211209116115e-308	2.67726	Eps8	3.282987043321806e-239	2.12545	Plet1	5.340453384171356e-291	5.19248	Sema3e	1.2476788915157257e-145	3.67987	Dlc1	1.0808211915238679e-234	5.46139	Cox5a	2.707788537736778e-53	1.12561	Sparcl1	1.672753216068758e-116	6.47288	Dock2	7.454653181447245e-68	2.29236	Blnk	5.233200739236278e-44	4.87729	Map1lc3b	1.1783791220839741e-08	1.13959	Cldn7	1.3439404947329482e-12	7.83401
32	Ms4a6b	0	3.59284	Fau	0	1.36032	Ier3	3.690308257674679e-308	2.34781	Cxcl3	2.9179619965122366e-231	3.53989	Abhd12	9.081330061573195e-290	2.68972	Efna5	4.22557251540165e-144	2.93973	Timp1	1.8733218959846637e-234	4.30639	Spi1	3.708634409594637e-53	1.33053	Sema6a	2.4342324571271963e-114	7.52825	Ppp1r16b	2.682903719840434e-66	5.73434	Lncpint	3.805977051521906e-43	2.04229	Eif5	2.8487321776081585e-08	1.47436	Map7	1.4691731910558759e-12	5.6601
33	Atp6v0c	0	1.62772	Tmsb10	0	2.53318	Cxcr2	6.123385801963025e-295	7.91855	Prdx5	9.731155216918599e-231	1.54206	Axl	1.0660646869232288e-289	2.73935	Ppic	2.8231148550457743e-143	3.23507	Pakap-1	3.057849904720185e-229	3.7229	Malt1	3.778328008616127e-53	1.57778	Tshz2	2.4766776393322747e-113	4.63603	Satb1	3.923533179118392e-66	6.04081	Fau	8.674707475253322e-43	1.12832	Car2	6.207992747538621e-07	4.31374	Dsp	1.5888765581155938e-12	4.61998
34	Ninj1	0	2.30593	Rpl6	0	1.78452	Eif1	5.712691627387749e-292	1.23192	Rap1b	3.915649310503281e-228	1.44586	Cd44	1.7285517853927277e-289	2.32	Baiap2l1	4.317778954809304e-143	3.15835	Nfib	4.1340677625412688e-227	3.37454	Anp32e	3.781982512715221e-53	1.59663	Rasip1	2.7284709407063854e-113	5.66383	Rps15a	4.341301246705982e-66	1.53561	Stat4	8.674707475253322e-43	5.07252	Rnf10	8.344354697651209e-07	1.79451	Pglyrp1	1.9390469800119323e-12	4.20327
35	Maf	0	2.7317	Rpl5	0	1.89461	Pde4b	1.2171711817771362e-289	2.56309	Wfdc21	1.0630195525106234e-225	2.78338	Gab2	2.4843643944509364e-288	2.2987	Col11a1	1.4972980731846211e-142	4.99916	Rbp1	5.493215672786396e-227	3.97852	Cd86	1.1710875085471508e-52	1.58801	Erg	5.166742145306823e-113	6.88641	Fam107b	6.730060048855135e-66	2.74889	Dock2	4.519658235214697e-41	2.14974	Hbq1b	4.554252655827611e-06	11.1467	Patj	1.9390469800119323e-12	4.37468
36	Fcer1g	0	2.22653	Rps10	0	1.59382	Csf3r	2.9625678200564676e-271	5.99365	Fcer1g	6.016261969526869e-223	2.12032	Lyn	4.233555936097841e-288	2.44949	Col6a2	1.660836371520024e-142	3.36281	Lox	1.3209281994730862e-225	5.71116	Dek	2.728203779885871e-52	1.30068	Esam	4.092646579906012e-112	7.34318	Rps11	6.627430183204388e-64	1.44411	Rps9	5.06285832286536e-41	1.02896	Slc4a1	6.298805579502713e-05	11.2872	Krt7	2.4902566286902914e-12	2.76485
37	Ctsa	0	2.12477	Clu	0	4.46844	Tyrobp	2.4302670885979245e-270	2.18586	Cd93	5.125051344171074e-217	2.61488	Baz1a	9.365954330874356e-284	2.11693	Wwtr1	3.577102111963715e-141	2.77277	Ddr2	4.127208909905906e-225	6.12085	Tmpo	3.841796390962298e-52	1.73443	Gimap6	1.5115065743997192e-110	5.24186	Fyb	3.469935991308658e-63	2.79398	Ppp1r16b	1.0432647597524347e-40	5.42088	Slc25a37	0.000148066	2.8942	Nebl	2.847069541752305e-12	4.79674
38	Ctsl	1.5029307200249886e-306	2.25198	Cd2ap	0	2.85518	Mir142hg	2.2333685330240706e-269	3.3822	Fndc3a	1.1548986909003263e-214	1.82968	Trps1	7.355273373728191e-281	2.50839	Wls	3.8068355130884353e-140	2.35804	Hspb1	8.863981670191292e-224	4.5115	Ctsc	3.841796390962298e-52	1.35264	Calcrl	2.0806502844967382e-110	5.5711	Rps23	4.284586926980804e-62	1.34757	Eif2ak3	1.2047750814081518e-40	3.96738	E2f2	0.000318983	3.73753	Cdh1	3.326542024857046e-12	3.07613
39	Mrc1	2.4881468423205335e-304	2.8752	Ankrd1	0	4.34666	Plaur	6.045490972132936e-252	2.53765	Cd38	1.8110561962030426e-211	2.25988	Picalm	1.8210261718854004e-280	2.02601	Abhd2	7.531422958414819e-140	2.72951	Ccdc80	3.85453677931097e-222	3.91928	Gdi2	1.409738762482831e-51	1.09511	Dock9	6.113530927298054e-110	4.47303	Cd3e	8.974051316273022e-62	8.02625	Rps5	4.223491561741979e-40	1.46995	Nt5c3	0.000409313	2.42464	Krt8	3.867452775249919e-12	2.9198
40	Plin2	9.221724787350566e-298	1.95846	Rpl8	0	1.6375	Nlrp3	1.3514271241883957e-245	3.11362	Cxcl2	6.410041947514626e-209	2.67501	Eepd1	2.482565128901821e-276	2.73585	Gpr39	1.2668911503220525e-138	2.95461	Rhoj	9.67638432445293e-220	4.93048	H2afy	1.409738762482831e-51	1.17363	Sparc	9.260972912064648e-110	3.82904	Rps5	1.5506025778117263e-61	1.51098	Rpl12	4.5694044259968996e-40	1.55654	Cdr2	0.000497922	3.71876	Osbpl6	3.867452775249919e-12	6.91929
41	Ctsh	9.719686468123827e-296	2.26154	Rpl10a	0	1.88241	Txnip	4.171774562187721e-244	3.35205	Alox5ap	7.713601207809754e-204	1.88517	Shtn1	1.9157160625166876e-275	2.27666	Samd4	1.8201142392840197e-133	2.88384	Sox5	9.859056512341086e-220	3.70923	Ywhah	1.6186191454566205e-51	1.21674	Adamts9	1.0210612671046789e-106	5.26752	Rapgef6	1.948414326417533e-61	2.51764	P2ry10	3.763130295451241e-39	5.00627	AY036118	0.000566959	0.710163	Shroom3	6.236797477672255e-12	3.74005
42	Dab2	2.222948695073038e-291	2.26797	Tm4sf1	0	3.82644	Resf1	1.0226275416449691e-241	3.14199	Ctss	7.713601207809754e-204	2.33446	Gpcpd1	3.174059118647968e-272	2.50243	Igf2bp2	5.843711563319378e-131	3.39872	Meis2	9.579538347053982e-218	4.58694	Vrk1	2.1470711950399764e-51	1.84905	Wwtr1	2.0339941987341466e-106	3.60218	Gm2682	3.8627598561227184e-61	8.25966	Rps4x	1.1951875848802575e-38	1.47977	Isg15	0.00103806	2.2203	Ly6c1	1.5881047867806278e-11	4.56049
43	Zeb2	1.5791599043986926e-290	2.02309	Prdx2	0	2.43759	Nfkbiz	7.666496669382974e-232	2.64809	S100a4	1.1300704538635698e-202	2.33711	Dock10	1.1741171166042501e-271	2.49506	Htra1	7.007030209660583e-131	3.338	Sulf1	2.7224546733142618e-216	5.22907	Cytip	4.589838529136921e-51	1.53367	Epas1	8.33297076936627e-106	5.70896	Cd3g	9.195921669473574e-61	11.2558	Rps15a	1.7255598154925304e-38	1.39308	Glrx5	0.00170723	1.49644	Cobl	1.792344999482055e-11	4.87648
44	F13a1	3.646613420223991e-290	2.9608	Rack1	0	1.71386	Litaf	1.813873305408845e-224	1.8039	Zeb2	7.809854596203989e-202	1.90569	Gpat3	9.523452044797605e-267	2.77479	Eef1g	7.998642702609531e-130	1.85251	Loxl2	3.2250390715823807e-215	3.77	Dock10	2.1055157196411346e-50	1.43326	Ets1	1.4143765351539496e-105	3.82	Zc3hav1	2.301119509178752e-58	2.51921	Rps7	9.926185976077769e-38	1.39387	Ghitm	0.00176816	1.27073	Clip4	2.1400438704138016e-11	6.18005
45	Cd300c2	1.550867530892982e-289	2.73757	Rps3a1	0	1.53147	Lmnb1	1.2040666351459862e-223	3.00623	Cd53	4.0540674384264015e-198	1.81263	Fam129a	1.1495208096249174e-257	2.81949	Crim1	5.320384026730505e-129	2.56385	Col4a2	4.174638460255078e-212	4.36366	Gpx1	3.008058779899401e-50	1.07341	S1pr1	2.7792799140969934e-105	4.90504	Rps6	1.49158756154652e-57	1.40657	Rps11	1.6459953037501256e-37	1.34784	Tfdp2	0.00248407	2.08756	Myo1d	2.3199669967188212e-11	2.52583
46	Cxcl16	5.033210920377781e-289	3.04777	Rpl36a	0	2.08902	Slfn1	1.6656773352053028e-209	3.96063	Emb	4.883016978520663e-198	1.9325	Atp6v0d2	3.6879618640417036e-252	4.00365	Lamc1	1.9105976848812863e-128	2.3157	Timp3	1.3710379428723436e-210	4.73994	Tuba1b	1.2897343046813831e-49	1.41386	Kdr	8.745859510387882e-104	6.47674	Rpl30	2.350510793006229e-57	1.37735	Rpl27a	2.0028361762370874e-37	1.30715	Tspo2	0.00253628	28.3917	Myo5c	4.2388310607849093e-11	4.67767
47	Mertk	6.033471594339489e-288	2.50477	Ccnd1	0	3.73395	Lcn2	3.092122854143661e-206	4.69704	Eno1	1.0862583813661039e-197	1.89887	Asph	7.016867462510471e-252	2.76786	Tgfb2	6.838144334765056e-128	3.35006	Gfpt2	1.3928580959686938e-209	5.13242	Ptpn6	1.0280877909051061e-48	1.3733	Ly6c1	2.938329376450449e-103	6.61858	Rnf125	8.928245543129713e-57	4.89394	Rps13	1.429504172763189e-36	1.35048	Ube2c	0.00261842	2.52275	mt-Nd4	5.319919116726259e-11	1.34433
48	Sash1	6.343630176101569e-288	2.42666	Phgdh	0	3.99797	Lilrb4a	8.421362938318776e-198	2.38616	Gapdh	1.8047153430481583e-197	1.4947	App	1.2531848938488515e-251	1.71354	Loxl2	1.0604497651417648e-127	3.16883	Antxr1	5.618327438540923e-209	5.3204	Erp29	1.5737836538722452e-48	1.09755	Prex2	1.0333672747701335e-102	4.54541	H2-Q7	8.44460404874168e-56	4.24876	Rpl21	2.017373511551879e-35	1.38834	Blvrb	0.00294443	1.55111	Dstn	7.694958718008937e-11	1.73851
49	Sdcbp	1.5141015682247818e-286	1.68762	Rpl3	0	1.76804	Fxyd5	1.5967536330019018e-193	1.80505	Jarid2	9.144430210732583e-196	1.93571	Crtc3	5.737675092390985e-250	2.28161	Mmp2	1.242154985846236e-126	3.88128	Magi2	6.289401304277993e-207	5.6969	Cyth4	3.644902449750581e-48	1.34758	Gpihbp1	4.039350151312261e-100	10.8855	St6galnac3	4.657227970051193e-55	5.71465	Rpl17	4.640909583594936e-35	1.34609	Spta1	0.0049845	9.8254	Car8	8.61687112068141e-11	8.51026
50	Eepd1	3.9557756861167883e-283	2.32891	Tspan8	0	4.62175	Lcp1	1.541904431988273e-190	1.83061	Chil3	1.0082639062748972e-195	2.96192	Vdr	6.920816461797036e-249	3.17661	Sptbn1	2.0060766262918345e-125	2.00173	Adamts2	9.059436646598805e-205	4.33411	Pip4k2a	3.197013622276044e-47	1.36018	Cd200	5.309481099279582e-100	5.85155	Gramd3	8.887168534677528e-55	4.81769	Rpl8	1.9347655310638247e-34	1.22442	Mpp1	0.0104967	1.14602	Etl4	1.249317983165008e-10	3.35886
51	Hexa	1.39098841151833e-282	2.1902	2200002D01Rik	0	4.51444	Bcl2a1b	1.986905587207197e-185	2.6034	App	1.0082639062748972e-195	1.46413	Dab2	2.079771269631915e-247	2.46714	Spcs3	2.9292956138434996e-125	2.55688	Grb10	5.127802613812558e-204	4.96144	Ext1	4.0235541752697314e-47	1.33366	Mast4	3.3191161720252644e-99	3.6079	Rps7	1.2654576753892052e-54	1.37727	Napsa	1.3394131570841997e-33	2.85483	Ucp2	0.012769300493737189	0.683589	Myo5b	1.64614746513067e-10	3.79218
52	B2m	1.6118504486085485e-278	1.64904	Rpl23a	0	1.73884	Malat1	2.766709410748844e-168	1.07877	Itgb2	1.1107914008984126e-188	1.99831	Arhgap15	6.894916887777665e-246	2.45762	Dst	6.481623130865666e-125	2.11177	Selenom	2.163005561469078e-201	3.4299	Rel	4.0921701771809595e-47	1.37009	Tie1	4.392210575429201e-96	9.38617	Rpsa	5.0834453878902794e-54	1.36639	Rps8	2.218735330389186e-33	1.19334	Fam210b	0.0165855	2.81397	Ehf	1.8316437423925602e-10	5.36338
53	Unc93b1	9.620780968555026e-278	2.1086	Rpl26	0	1.55683	Arg2	3.521553188083053e-160	3.78333	Lrp1	1.3368500991063314e-188	1.73215	Tmcc3	2.6531740374683197e-245	3.11442	Mcc	6.70455392282487e-125	2.78522	Ghr	1.53135903801992e-200	4.18172	Ucp2	6.319625272351583e-47	1.18102	Prkch	6.0292753183293995e-96	3.71578	Rpl27a	7.422011901641349e-54	1.29411	Mzb1	2.788421142305098e-33	10.1562	Sec61g	0.0188917	0.711278	Cyp4b1	2.1400658316043692e-10	6.04809
54	Lrmda	1.4638392792442284e-270	2.20269	Cpe	0	4.27006	Dusp16	1.1333860355436114e-156	2.51074	Ncf4	1.3810117272585684e-188	1.82206	Man2a1	4.405571156049126e-245	2.08662	Ankrd1	1.3299741843629188e-123	2.63383	Syne1	1.0229360336027931e-199	3.61279	Pik3r1	3.154245531889439e-45	1.496	Pcdh17	7.453048204486305e-96	7.12519	Rps16	9.755008392335845e-54	1.20925	Rps16	7.70051067786588e-32	1.14449	Cmas	0.019934884148776248	1.5218	Cyp2f2	2.7665156850840443e-10	11.9792
55	Snx5	1.4638392792442284e-270	1.85075	Rpl39	0	1.67481	Igsf6	4.130702292030867e-149	2.83776	Arhgdib	1.2185632472022388e-186	1.73425	Myo1e	3.931562593544855e-244	2.29458	Fgfr1	1.8138502869925638e-123	3.50517	Mir99ahg	1.8229902257539438e-199	3.4939	Pid1	4.5197120965996226e-45	1.52383	Ablim1	8.671828586732336e-96	3.4767	Rpl11	1.233367358478916e-53	1.33135	Ms4a1	1.1704587833314941e-31	8.3156	F930017D23Rik	0.020353656700076217	5.10886	Prr15l	4.2890983922740347e-10	4.67675
56	Cd84	2.541624126944099e-270	2.19046	Rpl23	0	1.48185	Alox5ap	4.399505501302744e-146	1.90173	Capg	2.0991614909920633e-186	1.75128	Svil	3.4201829491332427e-242	2.0183	Epb41l4a	8.252768921029182e-122	2.84366	Bicc1	1.823796337031143e-199	3.33671	Hcls1	4.959058953419115e-45	1.34809	Fgd5	1.4402827127105032e-94	6.56672	Icos	2.279110681472015e-53	11.0934	Cd37	3.980610468253263e-31	3.35804	Pttg1	0.0320791	1.56761	Grb14	8.029184803249589e-10	5.08422
57	Aif1	2.903777873115224e-267	3.66236	Tpm1	0	2.87733	C5ar1	1.1772286250965258e-145	2.61833	Ifi207	4.484182065411138e-184	1.95631	Psap	1.0347810363424891e-241	2.21507	Akr1b3	4.8625272631010856e-121	2.30951	Colec12	5.418905498061142e-198	4.35347	Crip1	1.1606282965396603e-44	1.22958	Tmem252	5.73478355235462e-94	10.1715	Rpl18a	2.3892291536643366e-53	1.30242	Cacna1e	9.590633899680524e-31	9.85286	Ptp4a3	0.0519061	2.4024	mt-Atp6	9.620897222011468e-10	1.15561
58	Cst3	2.0926266596402983e-266	1.52118	Rps15	0	1.63076	Snx20	2.2992982650034637e-138	2.8987	Actb	4.6865554358357605e-181	0.908705	Fn1	3.147417141192648e-240	2.62239	Fstl1	2.8572482534463155e-119	2.70596	Meis1	3.980518863144149e-197	5.75391	Agpat4	1.3404454168067657e-44	1.28882	Zfp521	1.382011062607618e-91	6.07773	Cd247	1.942492624735789e-52	8.03161	Pax5	3.0121801466424944e-30	11.9714	Plaat3	0.0586663	1.7617	Thrb	1.2245999867843331e-09	4.45482
59	Rnf150	7.292502894330519e-264	3.27022	Krt19	0	5.03887	Ccr1	2.3188061011653784e-133	2.14337	Fcgr1	1.0561062966614992e-179	2.47425	Laptm5	8.302153823472558e-239	2.19417	Bmp1	4.37796460925625e-118	3.15529	Id3	7.526558123372918e-197	3.52805	Rassf4	2.576729469475061e-44	1.51813	Tjp1	3.9480312795707157e-91	3.2739	Tnfaip3	2.8170498851195513e-52	2.1919	Fryl	2.3449392629320804e-29	2.4731	Trim10	0.0707316	8.90827	Mettl7a1	1.3668960852883338e-09	4.15301
60	Fnip2	1.1437411746382963e-262	2.27561	Ppia	0	1.6696	Cstdc4	1.9908887691894943e-131	6.05518	Prdx6	1.1718033034173705e-179	1.53848	Camk1d	1.0363712943910649e-238	1.51896	Map1b	9.764580818209384e-118	2.55578	Auts2	2.6439184331950933e-196	4.71374	Lcp1	3.5480359919379346e-44	1.29681	Clec14a	6.036370634398095e-91	8.60695	Arap2	3.4304546186249886e-52	3.43576	Rpl13	3.4558070600655503e-29	1.21877	Tspan33	0.10958025728342177	4.21271	Stard10	1.883132418604022e-09	3.37395
61	Pf4	2.15645214556155e-255	3.01471	Pebp1	0	2.45773	Lilr4b	1.3912946407190319e-129	2.45396	Tyrobp	2.398548556907962e-179	1.92366	Tpd52	1.020995779314982e-234	2.05096	RIT1	3.480516585942335e-117	3.08348	Plod2	2.2191789518895182e-194	4.70451	Wipf1	3.6946248889643823e-44	1.18865	St6galnac3	2.928851723753518e-88	4.63099	Rps10	5.3133239571095945e-52	1.28903	Rpl18a	5.248783802220776e-29	1.17547	Stradb	0.1104644282753396	2.78658	Chchd10	2.502635191280617e-09	4.13978
62	H2-K1	2.0968605358799512e-254	1.78671	Rps21	0	1.68756	Cd33	1.7105770948355845e-124	2.62239	Sh3bgrl3	1.7944558740831392e-178	1.44783	Atrnl1	1.587265514703626e-231	1.92951	Fbn1	4.683242679146946e-117	3.03774	Col6a1	3.748704085125896e-194	3.19313	Pclaf	5.006984868009954e-44	3.29262	Snrk	7.346780375248433e-88	3.5389	Rora	3.897207266960596e-51	3.99271	Rpl30	9.553127304039347e-29	1.23364	Slc48a1	0.13453358237182225	1.35848	Lmtk2	2.7044441673615494e-09	2.82396
63	Fcgr2b	1.5716211431451465e-252	2.02877	Rbp4	0	5.20874	Tlr4	2.038534270865141e-121	2.5198	Pgk1	1.7979314777270773e-178	1.64543	Ear10	3.366415322713653e-231	4.94273	Aebp1	6.512628120877955e-116	2.91189	Egfr	2.8397380820350215e-193	4.0653	Gfod1	6.355063699208755e-44	1.46697	Dysf	1.3719996832853706e-87	6.01655	Ptprc	5.164518587602898e-51	2.03702	Rpl19	2.598315826292139e-28	1.14269	Psme3	0.13624347674982598	1.50336	Sorcs2	3.769321192747564e-09	3.65493
64	Slc9a9	1.6681224137946016e-251	2.97836	Pfdn1	0	2.50922	Chil3	9.038984715179234e-121	2.37968	Wnk1	2.1147450752601838e-178	1.41318	Dusp5	5.226425545132738e-229	2.20643	Col4a5	3.798730456956792e-115	3.62347	Pdgfra	8.518533849044034e-192	7.1165	Rps27l	1.2642245218305168e-43	1.07001	Tspan9	1.0459181314684811e-86	4.18075	Gimap6	1.4650142318694504e-50	4.784	Rps10	5.454783502971541e-28	1.12724	Gclm	0.15059682343627967	1.00212	Tspan1	3.792883849494077e-09	12.7271
65	Laptm5	3.707419964496532e-250	1.99821	Rpl34	0	1.51075	Il1rn	1.4421549620118543e-120	3.2926	Fmnl2	5.34876336304215e-176	1.74928	Slc8a1	5.636811689539963e-229	2.41665	Timp2	3.845177933708771e-115	2.05461	Plat	8.584429540829377e-190	4.31988	Etv6	1.4395822360221108e-43	1.14496	Plxna2	3.775288639969677e-86	3.88319	Rpl21	4.284940048876426e-50	1.35671	Pde3b	1.6880207388375568e-27	2.76025	Txnrd2	0.2760288994974127	2.58167	Cd55	4.512218511689699e-09	4.62
66	Msr1	1.60695066473339e-247	2.12043	Hint1	0	1.90251	Egr1	8.050082710591925e-117	1.87753	Hilpda	5.889657099134458e-176	1.93995	Sla	3.7525433299376573e-228	2.41683	Pard3	4.349378586101024e-115	2.53055	Nfix	3.4072263033471948e-186	2.50336	Cd80	1.7075706552697595e-43	1.41259	Cldn5	1.4922095682535337e-85	9.52216	P2ry10	7.31437918636693e-50	4.75036	Ighd	2.3831500595382666e-27	12.0012	Ctse	0.2762871967065641	1.27355	Tacstd2	4.925601439149445e-09	5.06587
67	Ifi30	3.4113377332386234e-246	1.95303	S100a11	0	1.7857	Mmp9	5.1905770367965436e-114	3.89674	Arpc2	5.294133593209079e-174	1.07781	Adarb1	1.7917397186652216e-227	3.5038	Smc5	1.2244063467967905e-114	2.36763	Igfbp4	5.4255756614789265e-186	3.32086	Rgs10	2.1680113710775116e-43	1.4746	Fbxl7	2.4663600893703762e-85	5.4214	Eef1a1	2.0238646853351326e-49	1.09263	Prkcb	2.430344635793445e-27	2.76221	Taldo1	0.3142535590333391	0.375279	Bend7	5.617890379755494e-09	5.60402
68	Rab7b	5.681753017476552e-241	2.62428	Rps5	0	1.63662	Itgam	1.976631661047841e-113	1.85267	Ier3	2.6781662023622197e-171	1.6577	Sirpa	1.1990364559618205e-226	2.10961	Calu	3.544964946062806e-114	2.06949	Heg1	2.08415158387566e-185	3.90538	Cdca8	3.5808067191117456e-43	3.07207	Rhoj	4.277542818156794e-85	4.63791	Rpl19	3.2493426457827733e-49	1.26601	Man1a	5.705273430488957e-27	2.3438	Paqr9	0.32662758115523927	9.71027	Tmc4	5.617890379755494e-09	4.71838
69	Fyb	7.328194956492325e-241	2.09142	Serpinb6b	0	3.63108	Pnrc1	1.0188974195537231e-111	1.46045	Tln1	8.984130688288228e-171	1.33264	F10	2.6363198048383903e-226	2.38908	Arhgap42	1.6335985172641265e-113	3.02025	Tead1	3.2429630554096987e-185	3.09626	Mpc1	5.863955283171731e-43	1.16987	Cdh13	9.782397049940925e-85	4.03317	Lck	4.5510228656819926e-49	8.77529	Rpsa	7.047814824401401e-27	1.19925	Isca1	0.3272416635410269	1.83338	Gphn	5.76863492058087e-09	1.54271
70	Slc8a1	1.8932620265432863e-239	2.11665	Avpi1	0	3.14695	Acod1	1.4936927856596713e-110	6.88671	Ldha	9.302312910442274e-171	1.44112	Dip2c	1.8914068925795402e-225	2.04	Efnb2	2.4726180005508625e-113	2.87829	Snhg18	3.2355531626359985e-184	4.73918	Ciao2a	6.169251999506868e-43	1.36431	Tanc1	4.546613348424404e-84	3.60625	Rpl18	1.0110551435597584e-48	1.18918	Itga4	7.883870028829756e-27	2.78038	Sept1	0.3327051368423189	2.05428	Prdm16	5.7910189742241826e-09	7.1101
71	H2-D1	6.75609442141184e-238	1.67082	Rpl10	0	1.64792	Stfa2l1	1.4505220419410932e-108	9.02717	Gpi1	1.513689789353067e-169	1.52582	Ctsd	3.008602755561582e-225	2.01382	Apbb2	3.2399985747232404e-113	2.20377	Arhgef12	2.337831265253677e-183	3.10817	H2-DMb1	8.362119544075097e-43	2.89908	Rbpms	6.228874250762593e-84	2.57286	Gimap4	1.0273996472781979e-47	5.78719	Rps14	9.515433882036337e-27	1.05057	Ncoa4	0.37687349884005417	1.10091	Mal2	6.714164611450803e-09	5.5566
72	Sirpa	4.0478196049111615e-237	1.83787	Lmo7	0	4.80036	Ddx5	2.4649263283670436e-104	0.573852	Calm1	3.2028056036905225e-169	1.13572	Idh1	1.471844222008186e-224	2.27871	Phldb2	4.460348742022866e-113	2.4299	Mpp6	4.449580688170577e-183	3.15797	Pfkp	2.466629172776469e-42	1.42892	Cavin3	1.6168493354117907e-83	3.76353	Tnik	1.9836531474430695e-47	5.72781	Sp100	4.978556804134729e-26	2.39195	Epb42	0.43957796393301485	8.9487	Cp	7.245288360037524e-09	3.63368
73	Efhd2	1.662855777377648e-236	1.78425	Rps26	0	1.68192	Lyst	7.9337759990819e-104	2.33229	Kdm7a	2.3241620898985567e-167	1.70688	Ltc4s	3.425515047716341e-223	2.90946	Pcdh19	1.0487662932355246e-112	3.98592	Rcn3	8.170113498279449e-183	3.91866	Itga4	2.9848548272530654e-42	1.72343	Mecom	1.9233631147510163e-82	3.58853	Ltb	9.507670834558802e-47	4.74195	Fyn	1.7876694807170674e-25	2.865	Ctsf	0.4399966091527221	2.47266	Myo1b	7.472120724107088e-09	2.93323
74	Ucp2	1.0591213839050936e-234	1.62806	Gldc	0	4.15256	Cd9	9.97920126293458e-104	1.76391	Ninj1	2.420394397037057e-165	1.78729	Plxdc2	9.160867055575613e-222	2.79348	Scarf2	2.101717338192519e-112	3.50077	Cpxm1	9.968001685356173e-183	6.72728	Taldo1	3.339276170187308e-42	1.07346	Dgkh	1.9233631147510163e-82	3.30712	Ctla2a	1.1784447691273827e-46	4.0649	Rps23	2.366399444057664e-25	1.03674	Dhrs11	0.45129	1.99962	Ptprk	7.811713298526446e-09	2.30352
75	Tbxas1	2.833149280298896e-233	2.15233	Nedd4	0	2.93514	Il1rap	1.2579147070852334e-101	3.46121	Cyfip1	1.1233491282550036e-164	1.44993	Map3k5	7.910713919143241e-221	2.17788	Nkain2	6.859271606057552e-112	4.59853	Prickle1	2.0515761782435186e-182	4.0604	Sh3bgrl	9.773096030296496e-42	1.03276	Rasal2	1.356729246357079e-81	3.21616	Dock10	3.878132904369453e-46	2.16816	Tspan13	3.9798539067852676e-25	3.30513	Tmcc2	0.46059897049724574	3.59521	mt-Co1	9.051299707375694e-09	1.11856
76	Man2b1	1.913426219064182e-232	1.86397	Myof	0	2.3335	Slc7a11	1.462650409430475e-101	2.66648	Ms4a6c	3.082477303453354e-164	2.0058	A930007I19Rik	2.7326429956458373e-220	2.78428	Pak3	1.4125688544214227e-111	3.41621	Sptbn1	3.451758282837244e-181	2.45908	Birc5	9.773096030296496e-42	2.89695	Plpp1	1.611382566919989e-81	4.49887	Rpl14	8.086139975841443e-46	1.26676	Pou2af1	4.2419564236737975e-25	10.6679	Urod	0.46763766899577713	1.94742	Grhl2	1.381979605583326e-08	9.38025
77	Atp2b1	1.974311526477003e-230	1.53093	Rpl29	0	1.73324	Abtb2	2.2477413052294945e-97	1.86684	Ap2s1	1.639028896727978e-163	1.52956	Dock4	5.793054565943854e-220	2.37787	Sh3rf1	2.181844887601756e-111	2.39233	Pcdh7	1.8500993021372022e-180	3.92928	Srsf3	1.1024700276019685e-41	0.995205	Galnt18	3.5126412527545095e-81	7.10536	Rps4x	1.1068856877051821e-44	1.33439	Cyth1	4.273230817091547e-25	1.84474	Ppp1cb	0.47700647855828454	0.44651	Smim22	1.3897576254157477e-08	9.38682
78	Ms4a7	7.94209963552912e-229	5.65767	Eef1a1	0	1.2925	Cd300lf	5.151996196017346e-97	2.18376	S100a10	1.7226356946897566e-163	1.48581	Uck2	1.9510433964115127e-214	2.08919	Gxylt2	6.574661764532523e-111	3.53657	Cacna2d1	3.2240500329235196e-180	3.36077	Rbm3	7.855378364248125e-41	0.894003	Arhgap31	1.398800365717441e-80	2.75398	Rps19	3.8374911521800266e-44	1.26912	Rps29	9.833859548671071e-25	1.13787	Dcaf12	0.4772418158830095	1.0697	Ralgapa2	1.4203559470392716e-08	2.06051
79	Fabp5	4.653814486057022e-227	2.31284	Apob	0	4.58931	Atp11b	3.1505525395669184e-95	1.56473	Ccr1	3.757659321325357e-163	1.67425	Cmip	5.51336511272641e-214	1.70984	Ldlrad4	2.2003816001232043e-109	2.07043	Pbx1	7.432591638588892e-180	2.9059	Ccr2	1.456608194615184e-40	2.06015	Fermt2	1.0807873119041267e-79	3.33038	Rpl5	2.6126266622074033e-43	1.29494	Zbtb20	1.0757588410393833e-24	1.68362	Gm10371	0.526285	5.33124	Baiap2l1	1.772274178081055e-08	2.20807
80	Pid1	4.924544716494476e-227	2.0825	Cox4i1	0	1.39406	Syk	1.2110193294190265e-93	1.62647	Npc2	1.6687091757922388e-162	1.44092	Fry	6.444647707517042e-214	2.56863	Tead1	2.267331245598042e-109	2.49272	Bmper	9.414245143102926e-180	5.93425	Laptm5	2.365129858294695e-40	1.35658	Shank3	3.6181947441260995e-79	5.19256	Rps3	3.9747707728549325e-43	1.17963	Rpl11	1.4127632521392847e-24	1.10442	Carhsp1	0.550668	0.992163	Ift81	1.9141605726627042e-08	4.59428
81	Nrros	2.4250442759624642e-226	2.30241	Epb41l4a	0	3.63574	Pik3ap1	1.1880561392020645e-92	2.45878	Pira2	3.469600216021369e-162	2.42465	Dmxl2	4.465892782242507e-212	2.34006	Col5a2	3.122687618779743e-109	2.76881	Pmepa1	1.2632279269249957e-179	2.68569	Rpl14	2.6195037951902834e-40	0.977413	4931406P16Rik	3.50236650992651e-78	2.96499	Rabgap1l	4.19527054337476e-43	2.84851	Gdi2	3.54539309893158e-24	1.3488	Tfrc	0.5684671280775138	1.80911	Krt18	2.5624752380318792e-08	2.24585
82	Slc43a2	1.3118995613262043e-225	2.14187	Rpl24	0	1.43873	Stk17b	3.390605235805349e-91	1.76171	Aldoa	1.139183424323061e-161	1.39408	Slc7a2	6.207429541037193e-212	2.8292	Ralgps2	4.213254761204983e-109	2.58572	Mmp14	3.2949005627052925e-179	2.77478	Rpsa	5.11103640599366e-40	0.993542	Rasgrp3	3.9561515386465363e-78	5.09147	Ssh2	5.709866801029081e-42	2.07094	Rps6	4.6336793607277065e-24	1.08988	Igkc	0.5732334071846411	0.754289	Nbea	2.602624520939034e-08	2.61988
83	Cyba	3.829746841568943e-224	1.36311	Rpl7a	0	1.61891	Fcer1g	1.5503630303355528e-87	1.31889	Cd14	1.1695061995365443e-161	1.74484	Mcemp1	2.421232518502721e-211	2.31238	Egr1	9.492345053207908e-109	2.02982	Fermt2	1.8764945244199987e-178	3.17197	Ubl3	6.5158534544693765e-40	1.08433	Pakap-1	5.57315965228398e-78	3.2761	Lef1	7.017954897836727e-42	6.68586	Kmt2e	7.900152052320302e-24	1.5983	Cox6b2	0.6882111249886793	2.67416	Aqp5	2.662244007574593e-08	5.46613
84	Pld4	3.949405390670463e-222	2.17897	Akr1b3	0	2.58802	Il18rap	3.3653784382399194e-86	4.192	Pid1	4.372927846011295e-161	1.94891	Tgm2	3.0216960381800113e-207	2.22269	Pcolce	1.5580015898630834e-108	2.66291	Lama4	7.361656775034842e-177	4.24143	Pld4	1.3190020133980883e-39	1.38827	Ly6a	1.4594224187289818e-77	3.59605	Rpl8	7.760873268807996e-42	1.13642	Dennd4a	1.142879985576419e-23	1.66177	Gadd45a	0.7259403281498366	0.954232	Epb41l5	2.8798921464073017e-08	3.71355
85	Ctsc	3.8304361715893494e-221	1.80946	Rpl18	0	1.38521	Pglyrp1	1.6001142972792334e-84	5.28718	Gab1	2.155745380704729e-160	1.84307	Chd7	5.95443799463375e-205	1.95795	Setbp1	1.8359468569614762e-107	2.91783	Gm12840	1.2953416451248753e-176	4.27842	Hmgb2	1.4041711620750489e-39	1.46626	Afdn	5.642648879943085e-77	2.60027	Shisa5	1.1078945344179941e-41	2.0314	Rps3a1	2.2584625078270086e-23	0.994582	Abcb4	0.7327767263346937	3.10506	Osbpl10	3.289586552051699e-08	4.87632
86	Ccl9	6.304215638552045e-221	2.0376	Rpl30	0	1.40941	F630028O10Rik	2.3603701800222577e-80	5.509	Ms4a6d	2.789563596583196e-160	2.04942	mt-Atp8	2.8207482291332e-202	1.732	Mir99ahg	3.4701689389680316e-107	2.42418	Stk39	7.178113181597773e-176	4.27149	Actn1	1.6456383512596504e-39	1.14856	Crim1	9.232287315133374e-77	2.95884	Jak1	1.7548184580733166e-41	1.5075	Fcrla	2.5888262079094624e-23	4.59489	Pithd1	0.7951618810799226	1.80462	Ptprf	3.5880315848823104e-08	3.06468
87	Irf8	5.148221228924284e-220	2.29942	Hspd1	0	2.38087	Wfdc21	6.441773961990171e-78	2.34564	Prelid1	5.200667049344887e-160	1.34593	Lars2	2.9420278504672255e-202	1.68931	Ccn2	1.4631173709204286e-106	3.06648	Fbln2	1.0104384052770044e-175	3.16026	Csf2rb	3.212636347503312e-39	1.23717	Cav1	3.944914552601132e-76	3.05857	Cd2	6.176171268392801e-41	6.67437	Ankrd44	3.820459064439911e-23	1.89865	Rad23a	0.8212341211408334	1.13515	Sdc1	3.8561187385059954e-08	2.53631
88	Fcgr3	9.702195614924768e-219	1.852	Hmgn1	0	2.31718	Lrg1	5.0871561344881555e-76	2.87272	Mmp8	5.976940773932844e-160	2.94289	Wdfy4	6.275441384840992e-202	2.41688	Tsc22d2	1.6040822037490368e-106	1.99271	Prrx1	2.0129901623812803e-175	4.42124	Tnfaip8	4.0461013434897826e-39	1.14429	Ifitm3	1.4191066988533324e-75	2.37877	Gm20275	3.5206567520780106e-40	5.57435	Mbnl1	4.7503412041952743e-23	1.52311	Aldh1a1	0.8832112345052773	0.619993	Gpx2	4.298060724175315e-08	11.5375
89	Fcgr1	6.439242187307631e-217	2.60654	Tcp11l1	0	3.41848	Fgr	8.51020540950053e-76	2.66049	Cd44	3.420834913541683e-159	1.6859	Klhdc4	5.829297342911534e-198	2.83762	Rbms3	2.614867993437701e-106	2.44729	Ror2	4.609839442353118e-175	8.90905	Plxdc2	4.397667909396095e-39	1.74031	Arhgef12	1.820828263863737e-74	2.54659	Cd3d	7.574899920978591e-40	7.23385	Rps3	5.1322792398013085e-23	1.06595	Cat	0.9626751626840063	1.02661	Esrp1	4.3503875227328615e-08	10.3521
90	Apobec1	2.1894151302096731e-215	2.52161	Rpl36	0	1.53041	Ncf4	1.590877598123755e-75	1.74073	Wfdc17	7.168030834950202e-159	2.22377	Rassf3	1.975898245133688e-195	2.207	Ccn4	5.532450171782625e-106	3.62708	Bmp1	1.6177344556350673e-174	3.3992	Pycard	6.7005881499921e-39	1.18689	Mef2c	4.3544345400786806e-74	2.95078	Trac	1.1142327657720254e-39	7.09811	Gimap6	5.545587045712524e-23	4.27691	Gstm5	0.9948088784227777	1.50619	Klf5	4.4917888947486525e-08	3.08329
91	Osbpl8	3.311662629068184e-213	1.83784	Rpsa	5.503350871806995e-306	1.48725	Ankrd33b	2.5770097366562703e-74	2.61268	Gpx1	6.898040865523504e-158	1.3438	Ttc39b	2.734747597909834e-195	2.068	Ppp3ca	1.9429597821292267e-105	1.51894	Slit2	4.8758960169436035e-174	7.23695	Prcp	1.0821086460578461e-38	1.32118	Hspg2	4.410794628529971e-74	3.56995	Rpl13	1.6121646667895846e-39	1.19218	Ptprcap	1.3318821997140588e-22	5.62872	Sh3glb1	0.9948088784227777	0.158447	Arhgef38	4.4917888947486525e-08	9.92476
92	Pitpnc1	6.4711932409279485e-211	2.18395	Naca	5.1419310255777405e-303	1.5639	Map1lc3b	1.592338379896552e-73	1.04244	Sdc4	1.0389611981428887e-157	1.66394	Rab8b	9.337162835257229e-194	1.83931	Kif26b	2.557496459292748e-105	3.85628	Igf1	1.6986675031697454e-172	4.95433	Uck2	1.227339876463969e-38	1.12442	Afap1l1	5.447635094697936e-74	6.4957	Rpl3	1.5455524103401918e-38	1.17626	Rpl26	5.2070555411516325e-22	0.999392	Pink1	0.9948088784227777	0.91176	Magi1	4.541912347489447e-08	2.40815
93	Dennd1a	1.2255951811426987e-209	1.61497	Sorbs2	5.718045163566645e-303	4.26534	Cd177	2.942702096169033e-73	5.88474	Rgcc	5.692172189950535e-157	2.19817	Nceh1	7.484877512251996e-193	2.18301	Mast4	3.771940657254071e-105	2.24969	Ifitm3	2.437820178013327e-170	2.60416	Cotl1	2.2185022130660622e-38	1.09462	Ehd4	1.6503083181317718e-73	2.46624	Rps9	2.4538784574072454e-38	0.842937	Rpl9	8.455736335609345e-22	1.0718	Fam220a	0.9948088784227777	5.04861	Tjp2	5.0296320801309975e-08	2.23908
94	Rbm47	2.6794270171960474e-209	1.74806	Ndufa4	7.742668932399185e-300	2.20871	Ncf1	8.870129749290523e-73	2.07953	Tlr4	9.759253217899714e-156	1.66604	Tlr2	2.038740350932323e-192	2.35983	Naaladl2	4.656658745470908e-105	3.07789	Nfia	2.4939611802205566e-167	2.61038	Olfm1	2.4948395760325555e-38	2.20068	Cd93	5.831943399535775e-73	2.89309	Rps21	5.247289120909356e-38	1.18516	Rapgef6	8.75669772634675e-22	1.75475	Creg1	0.9948088784227777	0.275813	Ifitm1	5.602402484750817e-08	3.37635
95	Ppm1h	8.39500061781766e-208	1.95622	Lgals1	3.5513058754977773e-298	2.2183	Gmfg	7.672123363963644e-72	2.02192	Mmp19	3.525208869378102e-155	2.15718	Slc15a3	1.5137903563346024e-190	2.03106	Pakap-1	5.380086143577814e-105	2.32011	Tenm3	4.777871936931716e-167	5.30095	Ap1s2	7.456436863142198e-38	1.24853	Myzap	6.907528050076136e-73	5.24266	Ablim1	1.2850540595567406e-37	2.66366	Rel	1.5523444781051959e-21	1.85994	Adipor1	0.9948088784227777	0.332943	Clic3	6.412554057097731e-08	4.68831
96	Atp6v1a	7.49785182688397e-203	1.68183	Cdh2	4.033015638081321e-298	3.38222	N4bp1	3.047733098098504e-70	2.09988	Snx6	3.824156921551695e-155	1.58333	Atp11b	1.5872058802811219e-189	1.8505	Sdc2	1.579763121183136e-104	3.24519	Fndc1	5.84217053272039e-166	9.27688	Arhgap30	1.1083767359773925e-37	1.1984	Sox7	2.299895609609546e-72	8.78443	Rps14	1.3807335061626096e-37	1.00401	Dgkd	2.5973845386506095e-21	2.70922	Tmod1	0.9948088784227777	2.4023	Msi2	6.798620411640744e-08	2.11619
97	Nceh1	2.48336312811132e-199	1.87336	Rps27a	2.7489038756043726e-297	1.39523	Hcar2	1.2637415632707467e-69	4.46123	Pitpna	4.136911655472592e-155	1.22638	AU020206	5.893568703204689e-187	2.35592	Cnn3	1.0740823286522728e-103	2.3865	Sema5a	2.2882541107159693e-165	6.60409	Tgfbi	1.5505868097134544e-37	1.24206	Fabp4	4.4246046274285114e-72	6.01635	Rpl36	3.101124833331521e-37	1.14694	Cd79b	3.9302300530526045e-21	7.78628	Tal1	0.9948088784227777	2.00951	Tead1	8.040334453913811e-08	2.0941
98	Rgl1	1.918836219182388e-194	2.76215	Sh3d19	4.275144362023161e-295	3.11992	Il23a	1.8309089997734501e-68	6.24445	Mxi1	5.147669945479344e-155	1.7406	Taldo1	1.2963823201228828e-186	1.65924	Rbfox2	1.0830283578005138e-103	2.30653	Ryk	4.844783880307105e-165	3.01484	Fam129a	1.5765509117818917e-37	1.33817	Itga6	1.2745063151984773e-71	3.35554	Tnfrsf18	1.0032701426495607e-36	6.85772	Rpl35a	4.8435799600949416e-21	0.973734	Ighg3	0.9948088784227777	3.10939	Mgst1	8.629650149231855e-08	2.32536
99	Ptpn18	1.4497282926990353e-190	1.88803	Eef1d	6.583828784566834e-295	1.9938	Rab44	4.100308190841001e-68	3.80775	Apoc2	5.399014539995393e-155	2.38984	Gda	1.5135501120547214e-186	1.81244	Pcdh7	1.8470920393370378e-103	3.41269	Mxra8	4.686853251497342e-163	3.16012	Psmb8	2.661785014859824e-37	1.28268	Ptprg	4.53543541787273e-71	3.43302	Nr3c1	2.3921687656541878e-36	2.22951	Sorl1	5.2572022644491365e-21	2.50826	Cdc25b	0.9948088784227777	1.3571	Stox2	9.177767637581917e-08	4.3067
