## Supplementary material for "Mutant RIT1 cooperates with YAP to drive an EMT-like lung cancer state": Table S3

### Sheet: DEclustered.gct
Table S3. Gene expression (log2TPM) and Differential gene expression categories for differentially expressed genes in SALE isogenic cells.
	Differential Expression category					Replicate
id	DE	DE2	DE3	DE4	DE5	1_Vector	1_Vector	1_Vector	3_YAP	3_YAP	3_YAP	2_RIT1	2_RIT1	2_RIT1	4_RY	4_RY	4_RY
KCNJ5	Alt_Ralone		Alt_inRY		Alt_YvsRY	1.85	1.45	2.42	1.01	1.57	1.92	-0.07	-0.47	-0.25	-3.04	-2.87	-2.52
FUT3	Alt_Ralone		Alt_inRY		Alt_YvsRY	1.94	1.96	2.75	1.61	1.83	1.69	0.44	-0.55	-0.09	-4.2	NaN	-3.94
S100A9	Alt_Ralone	Alt_Yalone	Alt_inRY		Alt_YvsRY	7.52	8.26	7.55	6.62	6.54	6.42	4.28	4.28	4.19	0.88	1.3	-0.45
KRT14	Alt_Ralone		Alt_inRY		Alt_YvsRY	7.86	7.84	7.35	7.26	7.26	7.11	5.47	4.99	5.21	2.77	2.73	2.5
KRT17	Alt_Ralone		Alt_inRY		Alt_YvsRY	12.6	12.54	12.54	11.92	11.93	11.96	10.26	9.84	10.06	7.52	7.44	7.33
FXYD3	Alt_Ralone	Alt_Yalone	Alt_inRY		Alt_YvsRY	6.27	6.19	6.26	5.48	5.38	5.37	3.59	3.18	3.66	0.24	-0.02	0.12
SLC52A3	Alt_Ralone		Alt_inRY		Alt_YvsRY	0.89	0.54	0.34	-0.3	0.27	-0.3	-1.38	-1.61	-1.2	-3.67	-5.09	-4
S100A8	Alt_Ralone	Alt_Yalone	Alt_inRY		Alt_YvsRY	3.22	3.98	3.46	1.83	1.93	1.96	-0.6	0.3	-0.64	-2.89	NaN	NaN
APOD	Alt_Ralone	Alt_Yalone	Alt_inRY		Alt_YvsRY	10.93	10.62	10.42	8.86	8.84	8.72	6.29	6.01	6.2	3.76	3.91	3.98
HLA-DQB1	Alt_Ralone	Alt_Yalone	Alt_inRY		Alt_YvsRY	0.25	0.56	0.52	-0.49	-1.04	-0.59	-4.17	-3.62	-3.29	-6.13	-4.96	-5.87
SLC13A5	Alt_Ralone		Alt_inRY		Alt_YvsRY	1.01	0.81	1.77	1.19	0.88	1.15	-2.58	-1.66	-1.48	-3.22	-3.79	-3.7
TTC22					Alt_YvsRY	-0.38	0.62	-0.01	-0.14	0.28	-0.36	-0.2	-0.61	-0.39	-4.44	-5.28	-2.87
GPR68		Alt_Yalone	Alt_inRY		Alt_YvsRY	0.45	0.96	0.67	-0.56	0.14	-0.09	-0.55	-0.71	-0.36	-4.42	-5.26	-3.17
ARTN			Alt_inRY		Alt_YvsRY	3.27	3.35	3.46	2.89	2.98	3.15	1.89	1.49	1.6	-1.46	-1.03	-1.72
LGALS7	Alt_Ralone		Alt_inRY		Alt_YvsRY	5.54	5.35	5.55	4.64	4.8	5.04	3.55	3.08	3.22	-0.49	-0.06	-1.55
TMC4	Alt_Ralone		Alt_inRY		Alt_YvsRY	4.43	4.3	4.79	4.11	4.23	4.15	2.65	2.53	2.63	-1.05	-1.27	-2.3
KRTCAP3			Alt_inRY		Alt_YvsRY	5.5	5.38	5.59	5.08	5.13	5.11	4.23	4.01	4.24	0.33	0.05	-0.66
ENTPD2		Alt_Yalone	Alt_inRY		Alt_YvsRY	3.02	2.62	2.85	2.04	1.9	1.99	1.43	1.2	1.36	-2.31	-1.73	-3.64
HLA-DOB			Alt_inRY		Alt_YvsRY	0.21	-0.03	0.16	-0.67	-0.54	-0.5	-1.9	-1.43	-1.57	-3.87	-4.7	-5.03
SMIM22			Alt_inRY		Alt_YvsRY	2.87	3.11	3.05	2.23	2.29	2.32	2.06	1.24	1.94	-0.99	-1.82	-2.73
RAB25			Alt_inRY	Alt_RvRY	Alt_YvsRY	7.08	6.84	6.9	6.26	6.22	6.16	5.83	5.35	5.63	-1.36	-1.19	-3.69
SPDEF			Alt_inRY	Alt_RvRY	Alt_YvsRY	5.21	4.98	4.67	4.58	4.52	4.54	4.72	3.92	4.47	-1.44	-1.14	-3.51
GJB4		Alt_Yalone	Alt_inRY		Alt_YvsRY	2.31	2.25	2.43	1.61	1.5	1.37	1.47	0.88	1.33	-2.01	-3.58	-2.27
ATP2C2			Alt_inRY	Alt_RvRY	Alt_YvsRY	3.3	3.27	3.93	2.85	2.84	2.84	1.86	1.81	2.13	-2.84	-4.48	-3.39
GYLTL1B			Alt_inRY		Alt_YvsRY	4.48	4.38	4.17	3.82	3.81	3.59	3.3	2.88	3.29	-1.75	-0.95	-1.25
CKMT1B			Alt_inRY		Alt_YvsRY	4.14	4.02	3.8	3.75	3.32	3.26	3.13	2.7	2.82	-1.33	-0.68	-0.7
MIR205HG			Alt_inRY	Alt_RvRY	Alt_YvsRY	7.36	7.31	7.44	7.03	7.06	7.06	6.38	6.6	6.55	-0.49	-0.49	0.06
S100A14			Alt_inRY	Alt_RvRY	Alt_YvsRY	9.91	9.94	9.63	9.31	9.21	9.21	8.67	8.53	8.56	1.52	0.43	1.05
LAD1			Alt_inRY	Alt_RvRY	Alt_YvsRY	7.09	7.14	6.85	6.55	6.51	6.49	6.19	5.73	5.92	0.06	0.05	0.38
ST14			Alt_inRY	Alt_RvRY	Alt_YvsRY	7.17	7.24	6.96	6.55	6.49	6.48	6.42	6.07	6.22	0.72	0.53	0.77
KRT6A			Alt_inRY	Alt_RvRY	Alt_YvsRY	10.75	10.8	10.24	9.94	9.88	9.78	9.17	9.09	9.16	1.65	1.82	1.78
KRT5			Alt_inRY	Alt_RvRY	Alt_YvsRY	12.38	12.31	11.9	11.65	11.61	11.5	10.8	10.56	10.72	4.01	3.76	3.81
KRT19			Alt_inRY		Alt_YvsRY	11.3	11.24	10.66	10.6	10.54	10.4	10.52	9.99	10.19	5.83	5.63	5.83
PRKCZ			Alt_inRY		Alt_YvsRY	4.72	4.63	4.8	4.19	4.21	4.33	4.02	3.6	3.8	-0.13	-0.11	-0.61
FAM83F			Alt_inRY		Alt_YvsRY	5.05	4.8	5.07	4.45	4.57	4.34	4.19	3.7	3.81	-0.42	-0.06	-0.37
ADGRG1			Alt_inRY		Alt_YvsRY	5.31	5.53	5.52	4.97	4.99	4.94	4.5	4.34	4.46	0.66	1.07	1.08
CDH3			Alt_inRY	Alt_RvRY	Alt_YvsRY	8.02	8.15	8.18	7.63	7.6	7.61	6.91	6.64	6.9	1.87	1.79	1.67
AP1M2			Alt_inRY	Alt_RvRY	Alt_YvsRY	7.44	7.33	7.28	6.89	6.89	6.83	6.12	5.61	5.83	0.12	0.11	0.14
CBLC			Alt_inRY	Alt_RvRY	Alt_YvsRY	6.01	5.93	5.9	5.35	5.43	5.42	4.56	4.12	4.26	-0.91	-1.01	-0.54
KRT15		Alt_Yalone	Alt_inRY		Alt_YvsRY	4.3	4.15	3.87	3.36	3.21	3.27	3.41	3.41	3.35	-1.12	-1.54	-1.64
EPHA1			Alt_inRY	Alt_RvRY	Alt_YvsRY	4.56	4.67	4.18	3.94	3.82	3.78	3.61	3.18	3.33	-2.25	-3.82	-4.32
GPX2		Alt_Yalone	Alt_inRY		Alt_YvsRY	2.47	2.27	1.92	1.41	1.18	1.49	1.78	0.91	1.2	-3.41	-2.66	-2.57
PRSS22			Alt_inRY	Alt_RvRY	Alt_YvsRY	3.97	4.02	3.97	3.38	3.31	2.92	3.09	2.55	2.81	-4.3	-2.13	-2.46
KRT6B	Alt_Ralone	Alt_Yalone	Alt_inRY	Alt_RvRY	Alt_YvsRY	5.64	5.58	5.4	4.05	4.09	3.92	3.57	3.54	3.72	-5.01	NaN	NaN
IL1RN		Alt_Yalone	Alt_inRY	Alt_RvRY	Alt_YvsRY	4.75	4.67	4.34	3.76	3.3	3.47	3.15	2.94	3.07	-4.9	-2.15	-3.65
BSPRY			Alt_inRY		Alt_YvsRY	1.16	0.59	1.35	0.21	0.61	0.24	0.27	-0.55	0	-5.06	-3.89	-3.8
B3GNT3		Alt_Yalone	Alt_inRY		Alt_YvsRY	3.88	3.68	3.52	2.85	2.89	2.54	2.43	1.86	2.14	-1.46	-1.1	-1.21
CLDN4		Alt_Yalone	Alt_inRY		Alt_YvsRY	4.54	4.39	4.39	3.05	3.17	3.17	3.01	2.91	2.88	-1	-0.62	-1.12
C1orf210			Alt_inRY		Alt_YvsRY	3.43	3.2	3.29	2.53	2.56	2.56	1.45	1.74	1.56	-2.84	-2.67	NaN
CRB3			Alt_inRY	Alt_RvRY	Alt_YvsRY	4.7	4.53	4.93	4.18	4.37	4.42	3.29	2.92	2.95	-2.97	-2.22	-1.13
PROM2	Alt_Ralone		Alt_inRY	Alt_RvRY	Alt_YvsRY	3.95	3.87	3.72	3.01	3.08	3.01	1.21	1.05	1.42	-6.07	-4.9	-3.81
VGLL1			Alt_inRY		Alt_YvsRY	1.48	1.57	1.59	1.56	1.24	1.22	0.03	0.6	-0.05	-4.11	NaN	-3.85
CKMT1A			Alt_inRY		Alt_YvsRY	3.34	3.16	2.88	2.72	2.73	2.63	2.19	1.97	2.09	-4.66	-1.9	-1.59
OVOL2			Alt_inRY	Alt_RvRY	Alt_YvsRY	3	2.89	2.53	2.67	2.36	2.47	1.7	1.7	1.41	-3.72	NaN	NaN
IRF6			Alt_inRY		Alt_YvsRY	5.62	6.1	5.62	5.26	5.16	5.17	5.21	5.72	5.57	1.31	1.23	1.28
COL17A1			Alt_inRY	Alt_RvRY	Alt_YvsRY	5.47	6.23	5.58	5.49	5.45	5.28	5.3	5.99	5.89	-0.45	-0.1	0.15
MARVELD3			Alt_inRY	Alt_RvRY	Alt_YvsRY	2.38	2.68	2.36	2.1	1.97	2.14	1.82	2.28	2.03	-5.92	-4.75	-5.66
SYK			Alt_inRY	Alt_RvRY	Alt_YvsRY	3.4	3.91	3.22	3.35	3.28	3.3	3.24	3.29	3.44	-2.34	-2.38	-2.67
GALNT14			Alt_inRY	Alt_RvRY	Alt_YvsRY	3.24	3.22	3.22	3.18	3.13	3.05	3.43	3.32	3.2	-2.28	-2.26	-1.88
CUX2			Alt_inRY	Alt_RvRY	Alt_YvsRY	1.36	1.65	1.45	1.11	0.84	0.88	1.21	1.83	1.56	-4.6	-3.43	-3.17
C1orf116			Alt_inRY		Alt_YvsRY	4.65	5.04	4.38	4.17	4.03	3.95	4.32	4.37	4.37	-0.43	0.26	0.35
FGFBP1		Alt_Yalone	Alt_inRY	Alt_RvRY	Alt_YvsRY	6.96	7.27	5.56	6.01	5.71	5.37	6.47	6.25	6.28	-1.1	-0.19	0.16
LOC100130899		Alt_Yalone	Alt_inRY	Alt_RvRY	Alt_YvsRY	0.98	1.23	1.14	0.23	0.09	0.22	0.48	0.54	0.83	-4.91	-4.16	-4.66
WNT7A		Alt_Yalone	Alt_inRY	Alt_RvRY	Alt_YvsRY	1.8	2.06	1.79	1.31	0.98	0.4	1.53	1.56	1.63	-3.6	-3.44	NaN
GJB2			Alt_inRY	Alt_RvRY	Alt_YvsRY	5.17	5.64	4.65	4.82	4.58	4.62	4.32	5.15	4.94	-0.52	-1.18	-0.04
FAT2			Alt_inRY	Alt_RvRY	Alt_YvsRY	1.92	2.75	1.57	1.92	1.65	1.6	0.72	1.08	1.24	-4.23	-4.71	-3.18
KRT75		Alt_Yalone	Alt_inRY	Alt_RvRY	Alt_YvsRY	2.86	2.55	1.75	1	1	1.24	1.92	1.48	1.75	-4.91	-2.75	-2.66
LOC80078		Alt_Yalone	Alt_inRY		Alt_YvsRY	0.97	1.1	0.55	-0.01	-0.74	-0.57	-0.12	-0.27	0.22	-5.78	-4.03	NaN
COL22A1			Alt_inRY	Alt_RvRY	Alt_YvsRY	-0.68	-0.11	-0.49	-0.94	-0.75	-0.59	0.57	0.51	0.79	NaN	NaN	-5.24
SCEL					Alt_YvsRY	0.48	-0.54	-0.2	0.15	0.07	-0.56	-2.74	2.38	1.46	NaN	NaN	-4.26
ADGRL2		Alt_Yalone	Alt_inRY	Alt_RvRY	Alt_YvsRY	-0.33	-0.78	-0.78	-1.42	-1.42	-1.71	-2.79	2.16	1.73	-5.46	NaN	NaN
EHF			Alt_inRY	Alt_RvRY	Alt_YvsRY	0.57	0.5	0.59	-0.14	-0.36	0.13	-0.6	3.79	3.1	-3.51	-5.15	-5.06
DSP		Alt_Yalone	Alt_inRY	Alt_RvRY	Alt_YvsRY	2.09	2.39	2.03	1.1	1.29	1.14	0.7	5.39	4.82	-2.11	-3.36	-3.04
ITGB6			Alt_inRY	Alt_RvRY	Alt_YvsRY	0.29	0.12	-0.11	-0.53	-0.01	-0.08	-1.09	3.67	2.9	NaN	-5.89	NaN
FAM83B			Alt_inRY	Alt_RvRY	Alt_YvsRY	-1.45	-1.7	-1.87	-2.56	-1.65	-1.84	-3.33	1.59	0.95	-6.47	NaN	NaN
DSC2				Alt_RvRY	Alt_YvsRY	-1.3	-2.25	-1.3	-1.91	-1.66	-2.09	-3.25	1.9	1.01	NaN	-6.05	-5.96
IL1A			Alt_inRY	Alt_RvRY	Alt_YvsRY	3.43	2.72	3.87	3.08	3.29	3.45	2.36	6.12	5.47	-2.57	-3.21	-2.8
PTGS2			Alt_inRY	Alt_RvRY	Alt_YvsRY	0.24	-0.68	0.44	-0.69	-1.22	-0.33	-1.86	2.13	1.53	-4.41	-5.83	NaN
DAPP1		Alt_Yalone	Alt_inRY	Alt_RvRY	Alt_YvsRY	0.35	-0.17	0.31	-0.97	-0.79	-0.51	-1.12	3.15	2.44	-5.41	NaN	NaN
MAL2			Alt_inRY	Alt_RvRY	Alt_YvsRY	2.95	2.78	3.13	2.09	2.4	2.52	1.81	4.69	4.14	-1.07	-1.69	-2.26
PTHLH			Alt_inRY	Alt_RvRY	Alt_YvsRY	2.43	2.3	1.75	1.44	1.58	1.42	2.47	3.81	3.35	-3.22	-3.06	-4.97
KCNJ15			Alt_inRY	Alt_RvRY	Alt_YvsRY	1.13	1.48	0.56	0.72	0.55	0.59	1.78	3.1	2.82	-4.7	NaN	-5.45
THBS2			Alt_inRY	Alt_RvRY	Alt_YvsRY	-0.39	0.36	-0.3	-0.71	-0.94	-0.81	0.21	1.49	1.23	-6.38	NaN	NaN
IL1B		Alt_Yalone	Alt_inRY	Alt_RvRY	Alt_YvsRY	4.92	5.2	5.04	4.04	4.01	3.98	4.91	5.79	5.58	0.24	0.22	-0.45
XG			Alt_inRY	Alt_RvRY	Alt_YvsRY	0.21	-0.41	0.03	-0.61	-0.71	-1.09	-0.46	0.76	0.63	-4.38	NaN	-5.12
PHACTR3			Alt_inRY	Alt_RvRY	Alt_YvsRY	0.26	0.16	0.51	-0.05	-0.11	-0.25	0.34	2.91	2.28	-4.58	-3.83	-5.33
AGR2		Alt_Yalone	Alt_inRY	Alt_RvRY	Alt_YvsRY	2.28	2.22	1.85	1.07	1.44	0.83	2.35	4.56	4.01	-3.8	NaN	-3.54
TDRP			Alt_inRY	Alt_RvRY	Alt_YvsRY	-0.68	0.05	-1.11	-1.3	-1.1	-0.1	-0.78	2.03	1.46	-5.6	-4.43	-5.34
DSG3			Alt_inRY	Alt_RvRY	Alt_YvsRY	0.61	0.07	0.93	-0.1	0.04	0.57	-2.53	2.47	1.57	-6.3	-6.13	-5.04
TP63			Alt_inRY	Alt_RvRY	Alt_YvsRY	1.59	1.4	1.09	0.63	0.89	0.84	-0.44	3.29	2.67	NaN	-5.36	-5.28
HS6ST2			Alt_inRY	Alt_RvRY	Alt_YvsRY	-0.15	-0.43	-0.87	-1.35	-0.89	-1.22	-2.59	0.65	0.26	-5.02	-5.85	-5.76
FAM110C			Alt_inRY	Alt_RvRY	Alt_YvsRY	0.01	-0.26	-0.35	-0.65	-0.4	-0.96	-0.99	1.7	0.95	-5.81	NaN	-5.56
MAP7			Alt_inRY	Alt_RvRY	Alt_YvsRY	1.04	1.51	0.94	1.03	0.97	0.6	0.66	2.55	2.12	-4.28	-3.79	-3.44
PPP1R14C			Alt_inRY	Alt_RvRY	Alt_YvsRY	2.44	2.84	2.43	2.28	1.77	1.79	1.91	3.9	3.58	-2.38	-2	-2.13
ADGRF4			Alt_inRY	Alt_RvRY	Alt_YvsRY	1.4	0.77	1.01	0.04	0.54	0.17	0.06	1.64	1.32	-5.49	-4.32	-4.23
ESRP1			Alt_inRY	Alt_RvRY	Alt_YvsRY	2.82	2.9	3.06	2.41	2.39	2.6	1.96	4.19	3.74	-4.75	-5.59	NaN
EPCAM			Alt_inRY	Alt_RvRY	Alt_YvsRY	2.91	2.44	2.46	1.98	1.97	2.1	2.67	5.49	5.02	-1.8	-4.44	-4.35
PCDHAC2				Alt_RvRY	Alt_YvsRY	-1.92	-2.38	-1.69	-1.88	-2.36	-2.15	-1.02	1.37	0.67	-6.44	NaN	NaN
CXCL11				Alt_RvRY	Alt_YvsRY	0.98	-0.63	-0.39	-0.42	-0.34	0.24	0.5	3.53	2.76	-4.5	NaN	-4.25
ZBED2				Alt_RvRY	Alt_YvsRY	1.73	2.37	1.38	2.07	1.83	1.56	3.51	3.93	3.87	-2.38	-2.8	-1.54
DPP4	Alt_Ralone				Alt_YvsRY	-0.97	-1.64	-1.09	-0.79	-1.17	-0.74	0.7	4.97	4.36	1.38	0.42	0.77
RGS4	Alt_Ralone				Alt_YvsRY	-0.95	-0.36	-1.27	-1.26	-0.86	-0.97	3.46	5.72	5.32	0.68	1.19	1.25
SYNM	Alt_Ralone				Alt_YvsRY	-3.83	-2.64	-3.91	-3.62	-4.47	-2.96	-3.74	1.3	0.74	-1.35	-2.95	-1.75
BCHE	Alt_Ralone				Alt_YvsRY	-2.25	-1.88	-4.32	-2.4	-2.88	-2.26	-1.57	2.29	1.53	0.01	-1.04	-1.05
TMCC1-AS1					Alt_YvsRY	-1.25	-0.87	-1.19	-1.33	-1.72	-1.26	-0.46	0.71	0.53	0.25	0.42	-0.13
PPAP2B					Alt_YvsRY	-0.63	0.04	-0.09	-0.25	-0.02	-0.26	1.26	3.2	2.55	1.98	1.96	2.44
LINC01537	Alt_Ralone		Alt_inRY		Alt_YvsRY	-3.05	-1.47	-2	-2.2	-1.74	-1.9	0.8	1.39	1.26	0.72	0.78	0.69
GRAMD1B					Alt_YvsRY	-1.34	-0.99	-1.45	-1.52	-1.42	-1.57	0.37	0.99	0.78	0.02	-0.03	0.34
CNIH3					Alt_YvsRY	1.08	1.1	1.48	1.18	1.09	1.47	3.55	3.2	3.17	2.95	3.28	3.18
RIT1	Alt_Ralone		Alt_inRY		Alt_YvsRY	1.49	2.15	2.25	1.76	2.12	3.45	9.09	9.11	9.17	9.72	9.89	9.91
NRROS			Alt_inRY		Alt_YvsRY	0.21	0.28	0.29	0.46	0.97	0.98	2.95	2.65	2.66	3.32	3.3	3.32
SLC4A8			Alt_inRY		Alt_YvsRY	-4.16	-4.02	-4.43	-3.18	-4.17	-3.5	-1.7	-1.53	-1.49	-1.52	-1.68	-1.29
HOXB6	Alt_Ralone	Alt_Yalone	Alt_inRY		Alt_YvsRY	-1.19	-1.7	-1.78	0.04	0.1	-0.36	2.96	2.91	3.01	2.86	2.45	2.79
GREM1	Alt_Ralone	Alt_Yalone	Alt_inRY		Alt_YvsRY	-3	-2.35	-2.5	-0.64	-0.5	-0.97	-0.27	3.64	2.97	1.81	1.43	1.32
GALNT15					Alt_YvsRY	-1.52	-0.93	-2.08	-0.73	-0.7	-0.6	-0.01	1.07	0.93	0.93	0.97	1.14
TSPYL5	Alt_Ralone	Alt_Yalone	Alt_inRY		Alt_YvsRY	-3.92	-2.6	-3.19	-2.07	-1.98	-1.85	-0.59	0.35	0.53	-0.23	-0.04	0.38
AGPAT9	Alt_Ralone	Alt_Yalone	Alt_inRY		Alt_YvsRY	-4.31	-3.31	-1.99	-1.29	-1.65	-1.74	-0.24	0.67	0.24	0.24	0.58	0.72
CDON					Alt_YvsRY	-3.08	-2.87	-2.59	-2.03	-2.35	-2.89	-2.63	-0.78	-1.42	-0.89	-1.16	-0.05
FBN2			Alt_inRY		Alt_YvsRY	1.22	1.79	1.32	2.41	2.39	2.29	1.75	4.69	4.23	4.52	4.06	5
GPNMB					Alt_YvsRY	0.5	0.47	0.25	0.53	0.18	0.45	0.67	2.73	2.05	2.23	1.96	2.57
SIMC1					Alt_YvsRY	-1.56	-1.09	-0.72	-0.88	-0.88	-2.05	-0.55	0.09	0.43	0.27	0.2	0.61
TIE1					Alt_YvsRY	-1.67	-2.95	-2.44	-2.74	-1.38	-1.6	-0.64	-0.68	-1.04	0.31	0.23	0.19
METTL7B			Alt_inRY		Alt_YvsRY	2.28	2.13	1.68	2.11	1.84	1.84	3.98	3.37	3.32	4.7	4.58	4.8
SLCO4A1			Alt_inRY		Alt_YvsRY	-0.78	-0.84	-0.8	-0.34	-0.8	-0.73	1.35	0.89	1.08	2.93	2.85	2.78
LCE1F					Alt_YvsRY	3.45	3.78	4.44	3.77	3.94	3.86	4.73	4.13	4.41	5.53	5.62	5.43
VGF					Alt_YvsRY	-0.16	0.28	0.45	-0.1	0.52	0.08	2.13	1.33	1.05	1.96	1.78	1.68
CES1		Alt_Yalone			Alt_YvsRY	0.04	0.04	0.69	-1.11	-0.67	-0.33	0.56	0.05	0.46	1	1.36	1.2
HSD17B2		Alt_Yalone			Alt_YvsRY	0.3	0.81	0.81	-0.53	0.03	-0.05	1.96	1.46	1.76	1.68	1.68	1.16
COL9A3		Alt_Yalone			Alt_YvsRY	0.09	0.54	0.65	-0.58	-0.14	-0.63	1.04	1.26	1.32	1.72	0.61	1.16
COL11A1			Alt_inRY	Alt_RvRY	Alt_YvsRY	-3.66	-3.66	-4.61	-2.9	-4	-2.51	-6.76	-1.18	-1.95	1.03	-0.27	0.49
SEPP1					Alt_YvsRY	-0.09	0.56	0.32	0.27	0.73	0.44	-1.09	1.84	0.9	2.57	2.37	2.1
MRGPRF		Alt_Yalone	Alt_inRY	Alt_RvRY	Alt_YvsRY	-3.37	-2.95	-2.05	-0.3	-3.1	-1.27	-1.88	-3.83	-1.96	1.39	1.51	1.17
PLEKHA6					Alt_YvsRY	1.07	1.5	0.7	1.09	1.08	1.09	1.29	1.4	1.51	2.81	2.8	3.13
ITGA7					Alt_YvsRY	1.87	2.02	1.88	2.21	2.08	2.09	2.45	2.19	2.45	3.94	3.81	3.96
RASGRF1			Alt_inRY		Alt_YvsRY	-0.43	-0.49	0	0.32	0.12	0.36	0.03	0.13	0.12	2.49	2.62	2.54
HSPB6					Alt_YvsRY	1.67	1.92	1.3	1.95	1.69	1.86	2.07	1.31	1.76	3.47	3.5	3.36
CORO2B					Alt_YvsRY	-1.24	-1	-0.86	-0.91	-1.74	-0.87	-0.57	-0.88	-0.87	0.55	0.25	0.54
CERS1					Alt_YvsRY	-1.86	-1.67	-1.13	-1.65	-1.29	-0.48	-1.31	-1.55	-1.57	1.01	0.46	0.57
RTN1		Alt_Yalone	Alt_inRY	Alt_RvRY	Alt_YvsRY	-5.64	-4.05	-3.59	-2.79	-4.2	-1.85	-2.04	-1.71	-1.99	0.8	1.03	1.6
KCNK2			Alt_inRY		Alt_YvsRY	-3.11	-2.11	-3.16	-1.6	-2.38	-1.9	-0.98	-0.28	-0.92	0.2	0.62	0.93
FAM171A1					Alt_YvsRY	0.65	1.12	0.49	1.71	1.38	1.38	2.28	2.41	2.44	3.15	3.3	3.43
NEFH			Alt_inRY		Alt_YvsRY	-2.07	-1.2	-2.02	-0.6	-0.72	-0.87	0.13	0.47	0.26	1.62	1	1.45
LINC00707			Alt_inRY		Alt_YvsRY	0.17	0.43	0.05	1.26	1.3	1.14	1.37	2.11	1.48	3.42	3.54	3.9
CLDN11			Alt_inRY		Alt_YvsRY	1.94	2.24	2.24	3.14	3.05	2.93	3.12	4.39	4.07	5.09	4.94	5.47
CPNE7	Alt_Ralone	Alt_Yalone	Alt_inRY		Alt_YvsRY	0.08	-0.04	0.51	2.47	2.51	2.5	3.86	3.28	3.52	5.5	5.42	5.38
ADAMTSL1			Alt_inRY		Alt_YvsRY	-2.24	-1.81	-1.28	-0.47	-0.82	-0.61	0.07	0.23	-0.02	1.11	1.01	1.36
IGDCC4	Alt_Ralone	Alt_Yalone	Alt_inRY		Alt_YvsRY	-5.46	-4.87	-4.73	-2.22	-2.61	-2.57	-2.86	-1.21	-1.88	-0.25	-0.77	0.18
STARD8					Alt_YvsRY	-0.63	-0.34	-0.51	0.12	0.64	0.43	0.79	0.43	0.74	2.05	2	1.98
COL13A1		Alt_Yalone	Alt_inRY		Alt_YvsRY	-2.6	-2.24	-4.1	-1.24	-1.31	-1.97	-1.7	-1.48	-0.83	1.31	0.47	1.44
TLN2		Alt_Yalone	Alt_inRY		Alt_YvsRY	-0.75	0.1	-0.51	1.21	1.09	1.12	0.07	0.78	0.55	2.82	2.79	3.17
DMBT1			Alt_inRY		Alt_YvsRY	2.69	2.88	3.09	3.98	4.01	4.04	3.75	3.81	3.84	5.7	5.9	5.7
IGFBPL1			Alt_inRY		Alt_YvsRY	-1.13	-1.27	-0.86	0.26	0.21	-0.36	-0.37	-0.08	0.27	1.64	1.75	1.96
KRT34		Alt_Yalone	Alt_inRY	Alt_RvRY	Alt_YvsRY	-0.29	-0.29	0.44	1.75	1.71	1.71	0.79	0.39	0.46	4.13	4.29	4.03
ZNF185			Alt_inRY		Alt_YvsRY	3.81	4.05	4.21	4.92	5.01	4.92	4.45	4.24	4.39	6.58	6.65	6.73
CCK		Alt_Yalone	Alt_inRY		Alt_YvsRY	0.35	0.36	0.08	2.49	2.62	2.35	1.96	2.05	1.19	4.38	4.4	4.42
TCF21	Alt_Ralone	Alt_Yalone	Alt_inRY	Alt_RvRY	Alt_YvsRY	-1.54	-2.04	-2.9	1.21	1.4	1.12	1.05	0.87	0.64	4.62	4.63	4.81
LINC01224		Alt_Yalone	Alt_inRY	Alt_RvRY	Alt_YvsRY	-5.12	NaN	-3.39	-1.18	-1.02	-1.14	-2.63	-3.41	-1.76	1.01	1.44	1.66
DYSF		Alt_Yalone	Alt_inRY	Alt_RvRY	Alt_YvsRY	-0.04	0.23	0.03	3.08	3.01	3.06	1.91	1.52	1.74	5.06	5.08	5.02
NXF3		Alt_Yalone	Alt_inRY	Alt_RvRY	Alt_YvsRY	-4.69	-4.68	-3.95	0.02	-0.37	-0.18	-1.46	-2.56	-1.91	2.28	2.23	2.62
BEX1		Alt_Yalone	Alt_inRY	Alt_RvRY	Alt_YvsRY	1.81	2.26	2.33	5.13	5.15	5.27	3.4	3.69	3.47	6.76	6.98	6.96
CLSTN2		Alt_Yalone	Alt_inRY	Alt_RvRY	Alt_YvsRY	-5.05	-2.88	-3	-0.2	-0.2	-0.42	-2.45	-2.34	-3.28	1.19	1.43	1.42
ANO2		Alt_Yalone	Alt_inRY	Alt_RvRY	Alt_YvsRY	-5.68	-3.36	-2.95	1.59	1.42	1.6	-4.2	-5.56	NaN	3.12	3.32	3.56
KISS1		Alt_Yalone	Alt_inRY	Alt_RvRY	Alt_YvsRY	0.18	0.05	-0.74	4.49	4.6	4.46	0.43	-2.15	0.08	7.13	6.91	6.91
FBP1		Alt_Yalone	Alt_inRY	Alt_RvRY	Alt_YvsRY	-2.61	-2.28	-1.88	0.8	0.45	0.42	-2.38	-3.48	-2.42	2.32	2.47	2.14
FAM189A1		Alt_Yalone	Alt_inRY	Alt_RvRY	Alt_YvsRY	-4.41	-4	-4.27	-0.66	-0.47	-0.77	NaN	-5.87	NaN	1.46	1.51	1.55
ITGB2		Alt_Yalone	Alt_inRY	Alt_RvRY	Alt_YvsRY	2.07	2.6	2.8	5.69	5.73	5.73	1.26	1.35	1.31	7.53	7.48	7.55
HCK		Alt_Yalone	Alt_inRY	Alt_RvRY	Alt_YvsRY	-3.37	-2.37	-2.22	0.8	1.41	0.76	-3.05	-3.83	-4.77	2.88	2.86	3.07
NPAS1		Alt_Yalone	Alt_inRY	Alt_RvRY	Alt_YvsRY	0.82	0.85	0.87	2.83	2.5	2.55	0.57	-0.15	-0.52	4.5	4.18	4.26
ITIH3	Alt_Ralone	Alt_Yalone	Alt_inRY	Alt_RvRY	Alt_YvsRY	-1.67	-4.36	-2.18	-0.02	0.39	0.52	-4.46	-5.24	-4.18	2.25	2.16	2.26
NTF3	Alt_Ralone	Alt_Yalone	Alt_inRY	Alt_RvRY	Alt_YvsRY	-0.08	-1.44	-1.19	1.16	1.49	1.49	-3.34	NaN	-4.06	3.24	3.44	3.65
KRT4	Alt_Ralone	Alt_Yalone	Alt_inRY	Alt_RvRY	Alt_YvsRY	0.38	-0.06	-0.61	3.64	3.69	3.62	-2.38	-3.74	-2.09	5.37	5.19	5.3
PLD5		Alt_Yalone	Alt_inRY	Alt_RvRY	Alt_YvsRY	-1.46	-2.08	-1.82	-0.41	-0.65	-0.35	-2.32	-1.03	-2.77	1.35	1.27	1.66
CD177		Alt_Yalone	Alt_inRY	Alt_RvRY	Alt_YvsRY	-2.33	-1.91	-1.86	-0.02	-0.16	-0.54	-2.21	-1.79	-3.73	1.5	2.17	1.8
MGAT5B					Alt_YvsRY	-1.27	-1.27	-1.06	-0.57	-0.21	-0.23	-1.11	-2.21	-1.08	1.33	1.34	1.55
PSG4		Alt_Yalone	Alt_inRY	Alt_RvRY	Alt_YvsRY	-1.29	-1.29	-1.45	0.99	0.83	1.08	-1.39	-1.3	-1.52	3.29	3.25	3.39
AQP5			Alt_inRY	Alt_RvRY	Alt_YvsRY	1.73	1.42	1.88	2.67	2.67	2.89	1.1	1.11	1.2	5.4	5.22	5.3
SCN5A		Alt_Yalone	Alt_inRY	Alt_RvRY	Alt_YvsRY	-0.96	-1.14	-0.22	0.66	0.75	0.78	-1.92	-1.65	-1.63	3.88	3.89	4.03
KCNIP3			Alt_inRY	Alt_RvRY	Alt_YvsRY	1.07	0.95	0.88	1.89	1.69	1.93	0.45	0.19	0.51	3.64	3.43	3.79
GLB1L2		Alt_Yalone	Alt_inRY	Alt_RvRY	Alt_YvsRY	-1.61	-0.89	-1.23	0.16	0.08	0.05	-1.93	-2.13	-1.32	2.17	2.05	2.03
CADM4			Alt_inRY	Alt_RvRY	Alt_YvsRY	3.99	4.37	4.15	5.19	5.2	5.23	3.44	3.49	3.59	6.85	6.72	6.91
CDH4		Alt_Yalone	Alt_inRY	Alt_RvRY	Alt_YvsRY	0.79	0.85	1.46	2.88	2.84	2.99	-0.22	-0.24	-0.09	4.99	4.99	4.96
NFASC			Alt_inRY	Alt_RvRY	Alt_YvsRY	-1.74	-1.42	-1.57	-0.92	-1	-0.89	-3.74	-3.02	-3.04	1.36	1.1	1.33
KCNAB2				Alt_RvRY	Alt_YvsRY	1.03	0.98	1.49	1.72	1.75	1.86	0.14	-0.03	0.24	3.79	3.77	3.66
CNTFR			Alt_inRY	Alt_RvRY	Alt_YvsRY	1.23	0.92	1.06	1.87	2	2.06	-0.29	-1.02	-0.33	4.74	4.5	4.63
RIMS4				Alt_RvRY	Alt_YvsRY	-0.14	-0.03	0.16	0.31	0.41	0.03	-1.07	-1.21	-1.2	2.31	2.23	2.14
CYP4B1			Alt_inRY	Alt_RvRY	Alt_YvsRY	-0.07	0.71	-0.39	0.53	0.84	1.06	-1.27	-0.16	-0.51	3.14	3.12	3.29
OLFML2A				Alt_RvRY	Alt_YvsRY	2.74	3.57	2.66	3.51	3.48	3.42	1.86	2	2.24	4.96	4.97	5.39
KPRP					Alt_YvsRY	NaN	NaN	NaN	-3.25	-5.25	-5.12	NaN	NaN	NaN	1.63	1.53	2.01
PTPRS					Alt_YvsRY	-0.3	-0.16	-0.18	0.5	0.13	0.22	-0.51	-0.45	-0.43	2.14	1.97	2.11
MAOB			Alt_inRY	Alt_RvRY	Alt_YvsRY	1.86	2.36	1.24	2.29	1.93	2.08	1.17	0.74	0.91	4.33	4.71	4.84
FBLN2					Alt_YvsRY	4.54	5	4.92	4.76	4.72	4.75	4.02	4.01	4.1	6.54	6.41	6.63
KIRREL3		Alt_Yalone	Alt_inRY	Alt_RvRY	Alt_YvsRY	-3.53	-3.85	-5.12	-2.68	NaN	-2.55	-4.36	-5.73	-5.66	1.15	0.52	1.04
PRR15				Alt_RvRY	Alt_YvsRY	0.3	1.08	0.47	0.8	1.02	1.09	0.64	0.32	-0.51	3.07	3	3.27
ATP6V0A4		Alt_Yalone	Alt_inRY	Alt_RvRY	Alt_YvsRY	-1.7	-2.05	-1.39	0.41	0.93	0.25	-2.29	-1.14	-1.41	2.08	2.21	2.69
COL4A3		Alt_Yalone	Alt_inRY	Alt_RvRY	Alt_YvsRY	-5.78	-6.78	-4.73	-2.76	-1.57	-2.27	-6.88	-3.85	-3.78	0.06	-0.7	-0.23
COL4A4		Alt_Yalone	Alt_inRY	Alt_RvRY	Alt_YvsRY	-3.67	-3.67	-3.5	-0.07	-0.3	-0.42	-5.65	-1.72	-2.14	1.73	1.09	1.6
MATN2		Alt_Yalone	Alt_inRY	Alt_RvRY	Alt_YvsRY	-1.89	-1.89	-1.68	-0.04	-0.22	-0.04	-3.31	-1.22	-0.81	1.94	1.63	1.72
TUB			Alt_inRY	Alt_RvRY	Alt_YvsRY	-2.79	-3.02	-3.76	-2.11	-2.31	-2.42	-5	-2.66	-2.49	0.26	-0.13	0.6
LPL		Alt_Yalone	Alt_inRY	Alt_RvRY	Alt_YvsRY	-1.42	-2.21	-1.55	-0.26	-0.39	-0.36	-4.77	-0.84	-2.16	1.77	1.18	1.61
HP	Alt_Ralone			Alt_RvRY	Alt_YvsRY	1.36	2.17	-0.09	1.21	1.03	1.29	-2.06	-1.57	-1.09	3.2	3.45	3.97
